# A transcriptome atlas of zygotic and somatic embryogenesis in Norway spruce

**DOI:** 10.1101/2024.04.13.589382

**Authors:** Katja Stojkovič, Camilla Canovi, Kim-Cuong Le, Nicolas Delhomme, Ulrika Egertsdotter, Nathaniel R. Street

## Abstract

Somatic embryogenesis (SE) is a powerful model system for studying embryo development and an important method for scaling up availability of elite and climate-adapted genetic material of Norway spruce (*Picea abies* L. Karst). However, there are several steps during the development of the somatic embryo (Sem) that are suboptimal compared to zygotic embryo (Zem) development. These differences are poorly understood and result in substantial yield losses during plant production, which limits cost-effective large-scale production of SE plants. This study presents a comprehensive data resource profiling gene expression during zygotic and somatic embryo development to support studies aiming to advance understanding of gene regulatory programmes controlling embryo development. Transcriptome expression patterns were analysed during zygotic embryogenesis (ZE) in Norway spruce, including separated samples of the female gametophytes and Zem and at multiple stages during SE. Expression data from eight developmental stages of SE, starting with pro-embryogenic masses (PEMs) up until germination, revealed extensive modulation of the transcriptome between the early and mid-stage maturing embryos and at the transition of desiccated embryos to germination. Comparative analysis of ZE and SE identified differences in timing relative to SE development and functional enrichment of these provided insight into the associated biological processes. Orthologs of transcription factors known to regulate embryo development in angiosperms were differentially expressed during Zem and Sem development and in the different zygotic embryo tissues, providing clues to the differences in development observed between Zem and Sem. This resource represents the most comprehensive dataset available for exploring embryo development in conifers.

**Significance Statement:** Somatic embryogenesis is used as a model system to study embryo development, however detailed information to verify similarities and explain differences between somatic and zygotic embryogenesis is largely missing for conifers. This data resource provides sequential mRNA transcriptome data from nine stages of conifer zygotic embryo and female gametophyte development, and eight stages of somatic embryo development, to enable exploration of biological questions and comparisons of the two developmental processes.
