## Supplementary material for "A transcriptome atlas of zygotic and somatic embryogenesis in Norway spruce": Table S1

### Sheet: DEGs_B4.ZE_B3.S_go
def	id	mpat	mt	name	npat	nt	padj	pval
A process that is carried out at the cellular level that results in the assembly, arrangement of constituent parts, or disassembly of chromosomes, structures composed of a very long molecule of DNA and associated proteins that carries hereditary information. This term covers covalent modifications at the molecular level as well as spatial relationships among the major components of a chromosome. …	GO:0051276	1574	705	chromosome organization	301	184	5.11946e-07	1.85622e-10
The process of introducing one or more phosphate groups into a nucleotide to produce a phosphorylated nucleoside. [GOC:ai]	GO:0046939	2884	172	nucleotide phosphorylation	488	61	1.7736e-06	9.64613e-10
A metabolic process that results in the removal or addition of one or more electrons to or from a substance, with or without the concomitant removal or addition of a proton or protons. [GOC:dhl, GOC:ecd, GOC:jh2, GOC:jid, GOC:mlg, GOC:rph]	GO:0055114	15743	2614	oxidation-reduction process	3068	620	2.90521e-06	2.63344e-09
The chemical reactions and pathways resulting in the formation of precursor metabolites, substances from which energy is derived, and any process involved in the liberation of energy from these substances. [GOC:jl]	GO:0006091	12449	528	generation of precursor metabolites and energy	2337	149	1.97007e-05	4.28586e-08
The chemical reactions and pathways involving lipids, compounds soluble in an organic solvent but not, or sparingly, in an aqueous solvent. Includes fatty acids; neutral fats, other fatty-acid esters, and soaps; long-chain (fatty) alcohols and waxes; sphingoids and other long-chain bases; glycolipids, phospholipids and sphingolipids; and carotenes, polyprenols, sterols, terpenes and other isopren…	GO:0006629	12351	1238	lipid metabolic process	2345	304	6.8084e-05	1.85145e-07
The chemical reactions and pathways involving monocarboxylic acids, any organic acid containing one carboxyl (COOH) group or anion (COO-). [GOC:vk]	GO:0032787	1867	794	monocarboxylic acid metabolic process	427	228	6.8084e-05	1.74965e-07
The chemical reactions and pathways involving glycosides, compounds in which a glycosyl group is substituted into a hydroxyl, thiol or selenol group in another compound. [ISBN:0198547684]	GO:0016137	147	28	glycoside metabolic process	39	19	0.000100309	2.90961e-07
The chemical reactions and pathways resulting in the formation of substances; typically the energy-requiring part of metabolism in which simpler substances are transformed into more complex ones. [GOC:curators, ISBN:0198547684]	GO:0009058	15743	5706	biosynthetic process	3068	1231	0.000122504	3.9976e-07
The chemical reactions and pathways involving carbohydrates, any of a group of organic compounds based of the general formula Cx(H2O)y. Includes the formation of carbohydrate derivatives by the addition of a carbohydrate residue to another molecule. [GOC:mah, ISBN:0198506732]	GO:0005975	12351	1545	carbohydrate metabolic process	2345	366	0.000146894	5.05982e-07
The chemical reactions and pathways involving small molecules, any low molecular weight, monomeric, non-encoded molecule. [GOC:curators, GOC:pde, GOC:vw]	GO:0044281	15743	2886	small molecule metabolic process	3068	656	0.000229844	9.16709e-07
The chemical reactions and pathways involving rRNA, ribosomal RNA, a structural constituent of ribosomes. [ISBN:0198506732]	GO:0016072	639	270	rRNA metabolic process	105	67	0.000231485	9.65221e-07
Any process in which DNA and associated proteins are formed into a compact, orderly structure. [GOC:mah, ISBN:0815316194]	GO:0006323	261	126	DNA packaging	79	56	0.000264221	1.14962e-06
The chemical reactions and pathways involving a purine-containing compound, i.e. any compound that contains purine or a formal derivative thereof. [CHEBI:26401, GOC:mah]	GO:0072521	1722	524	purine-containing compound metabolic process	328	136	0.000322029	1.5179e-06
The chemical reactions and pathways involving indole (2,3-benzopyrrole), the basis of many biologically active substances (e.g. serotonin, tryptophan). [GOC:jl]	GO:0042431	180	17	indole metabolic process	36	12	0.000450001	2.28427e-06
The chemical reactions and pathways involving various organic and inorganic nitrogenous compounds, as carried out by individual cells. [GOC:mah]	GO:0034641	10217	6059	cellular nitrogen compound metabolic process	1845	1181	0.00052427	2.75631e-06
A homeostatic process involved in the maintenance of an internal steady state of a carbohydrate within an organism or cell. [GOC:mah]	GO:0033500	273	19	carbohydrate homeostasis	66	14	0.000547185	3.0378e-06
Any process that results in a change in state or activity of a cell or an organism (in terms of movement, secretion, enzyme production, gene expression, etc.) as a result of a chemical stimulus. [GOC:jl]	GO:0042221	4508	1516	response to chemical	762	310	0.000813922	4.72181e-06
The chemical reactions and pathways involving organic hydroxy compound. [GOC:pr, GOC:TermGenie]	GO:1901615	13161	293	organic hydroxy compound metabolic process	2516	87	0.00112514	6.93523e-06
The chemical reactions and pathways involving nicotinamide-adenine dinucleotide phosphate, a coenzyme involved in many redox and biosynthetic reactions; metabolism may be of either the oxidized form, NADP, or the reduced form, NADPH. [GOC:mah]	GO:0006739	15743	111	NADP metabolic process	3068	41	0.00201477	1.31493e-05
Any process that modulates the frequency, rate or extent of the chemical reactions and pathways within a cell or an organism. [GOC:go_curators]	GO:0019222	3680	2598	regulation of metabolic process	720	554	0.00205302	1.37711e-05
The chemical reactions and pathways involving glucose 6-phosphate, a monophosphorylated derivative of glucose with the phosphate group attached to C-6. [GOC:ai]	GO:0051156	542	105	glucose 6-phosphate metabolic process	145	46	0.00260145	1.79215e-05
Any process that results in a change in state or activity of a cell or an organism (in terms of movement, secretion, enzyme production, gene expression, etc.) as a result of a stimulus arising within the organism. [GOC:sm]	GO:0009719	4508	719	response to endogenous stimulus	762	161	0.00279063	1.97307e-05
The chemical reactions and pathways involving organophosphates, any phosphate-containing organic compound. [ISBN:0198506732]	GO:0019637	3657	874	organophosphate metabolic process	623	190	0.00280555	2.03448e-05
The chemical reactions and pathways involving a nucleoside diphosphate, a compound consisting of a nucleobase linked to a deoxyribose or ribose sugar esterified with diphosphate on the sugar. [GOC:go_curators, ISBN:0198506732]	GO:0009132	499	159	nucleoside diphosphate metabolic process	131	61	0.00372269	2.81379e-05
The process in which genetic material, in the form of chromosomes, is organized into specific structures and then physically separated and apportioned to two or more sets. In eukaryotes, chromosome segregation begins with the condensation of chromosomes, includes chromosome separation, and ends when chromosomes have completed movement to the spindle poles. [GOC:jl, GOC:mah, GOC:mtg_cell_cycle, GO…	GO:0007059	15117	145	chromosome segregation	2767	47	0.00379113	2.95538e-05
The chemical reactions and pathways involving a hexose, any monosaccharide with a chain of six carbon atoms in the molecule. [ISBN:0198506732]	GO:0019318	420	277	hexose metabolic process	127	101	0.00740736	6.04299e-05
Any process in which macromolecules aggregate, disaggregate, or are modified, resulting in the formation, disassembly, or alteration of a protein-DNA complex. [GOC:mah]	GO:0071824	638	150	protein-DNA complex subunit organization	122	46	0.00740736	5.92429e-05
The directed movement of modified amino acids into, out of or within a cell, or between cells, by means of some agent such as a transporter or pore. [CHEBI:83821, GOC:mah]	GO:0072337	972	7	modified amino acid transport	152	6	0.00961089	8.18912e-05
The chemical reactions and pathways involving ATP, adenosine triphosphate, a universally important coenzyme and enzyme regulator. [GOC:go_curators]	GO:0046034	15743	253	ATP metabolic process	3068	74	0.0124625	0.000110707
Any process that modulates the frequency, rate or extent of gene expression. Gene expression is the process in which a genes coding sequence is converted into a mature gene product or products (proteins or RNA). This includes the production of an RNA transcript as well as any processing to produce a mature RNA product or an mRNA or circRNA (for protein-coding genes) and the translation of that mR…	GO:0010468	2208	2161	regulation of gene expression	474	473	0.0150611	0.000144713
The chemical reactions and pathways involving carbohydrate derivative. [GOC:TermGenie]	GO:1901135	13161	974	carbohydrate derivative metabolic process	2516	230	0.0173067	0.000169428
The process in which a solute is transported across a lipid bilayer, from one side of a membrane to the other. [GOC:dph, GOC:jid]	GO:0055085	3006	1470	transmembrane transport	523	293	0.0202083	0.000201497
The chemical reactions and pathways involving mannose, the aldohexose manno-hexose, the C-2 epimer of glucose. The D-(+)-form is widely distributed in mannans and hemicelluloses and is of major importance in the core oligosaccharide of N-linked oligosaccharides of glycoproteins. [ISBN:0198506732]	GO:0006013	277	86	mannose metabolic process	101	45	0.0215572	0.000218854
The formation or destruction of chromatin structures. [GOC:mah]	GO:0006333	392	105	chromatin assembly or disassembly	110	44	0.0228657	0.00024043
The set of processes involved in identifying and degrading defective or aberrant RNAs. [GOC:dgf, GOC:krc, PMID:18644474]	GO:0071025	125	17	RNA surveillance	17	8	0.0243823	0.000260797
A metabolic process in which carbon (usually derived from carbon dioxide) is incorporated into organic compounds (usually carbohydrates). [GOC:jl, GOC:mah]	GO:0015977	13161	38	carbon fixation	2516	17	0.024933	0.000271208
The cellular metabolic process in which a cell duplicates one or more molecules of DNA. DNA replication begins when specific sequences, known as origins of replication, are recognized and bound by initiation proteins, and ends when the original DNA molecule has been completely duplicated and the copies topologically separated. The unit of replication usually corresponds to the genome of the cell,…	GO:0006260	3518	292	DNA replication	732	85	0.0249444	0.000275854
The chemical reactions and pathways resulting in the formation of small molecules, any low molecular weight, monomeric, non-encoded molecule. [GOC:curators, GOC:pde, GOC:vw]	GO:0044283	1852	1092	small molecule biosynthetic process	413	274	0.0270787	0.000304365
The directed movement of oligopeptides into, out of or within a cell, or between cells, by means of some agent such as a transporter or pore. Oligopeptides are molecules that contain a small number (2 to 20) of amino-acid residues connected by peptide linkages. [ISBN:0198506732]	GO:0006857	749	42	oligopeptide transport	111	15	0.0359998	0.000437271
The process in which a genes sequence is converted into a mature gene product or products (proteins or RNA). This includes the production of an RNA transcript as well as any processing to produce a mature RNA product or an mRNA or circRNA (for protein-coding genes) and the translation of that mRNA or circRNA into protein. Protein maturation is included when required to form an active form of a pr…	GO:0010467	9774	3958	gene expression	1729	762	0.0385079	0.000479182

### Sheet: DEGs_B7.ZE_B6.ZE_go
def	id	mpat	mt	name	npat	nt	padj	pval
The chemical reactions and pathways involving lipids, compounds soluble in an organic solvent but not, or sparingly, in an aqueous solvent. Includes fatty acids; neutral fats, other fatty-acid esters, and soaps; long-chain (fatty) alcohols and waxes; sphingoids and other long-chain bases; glycolipids, phospholipids and sphingolipids; and carotenes, polyprenols, sterols, terpenes and other isopren…	GO:0006629	12351	1238	lipid metabolic process	832	131	0.000114967	6.12341e-08
The chemical reactions and pathways involving small molecules, any low molecular weight, monomeric, non-encoded molecule. [GOC:curators, GOC:pde, GOC:vw]	GO:0044281	15743	2886	small molecule metabolic process	1060	256	0.000697576	5.57318e-07
The chemical reactions and pathways involving organophosphates, any phosphate-containing organic compound. [ISBN:0198506732]	GO:0019637	3657	874	organophosphate metabolic process	199	75	0.00290821	5.42143e-06
The chemical reactions and pathways involving carbohydrates, any of a group of organic compounds based of the general formula Cx(H2O)y. Includes the formation of carbohydrate derivatives by the addition of a carbohydrate residue to another molecule. [GOC:mah, ISBN:0198506732]	GO:0005975	12351	1545	carbohydrate metabolic process	832	145	0.00546783	1.31053e-05
Any process that modulates a qualitative or quantitative trait of a biological quality. A biological quality is a measurable attribute of an organism or part of an organism, such as size, mass, shape, color, etc. [GOC:dph, GOC:isa_complete, GOC:mah, GOC:pr, GOC:vw]	GO:0065008	5579	941	regulation of biological quality	298	77	0.0115049	3.67668e-05
The process of introducing one or more phosphate groups into a nucleotide to produce a phosphorylated nucleoside. [GOC:ai]	GO:0046939	2884	172	nucleotide phosphorylation	148	22	0.0119392	4.13342e-05
The chemical reactions and pathways involving organonitrogen compound. [GOC:pr, GOC:TermGenie]	GO:1901564	10780	7459	organonitrogen compound metabolic process	661	501	0.0147269	6.55788e-05
The chemical reactions and pathways involving long-chain fatty acids, A long-chain fatty acid is a fatty acid with a chain length between C13 and C22. [GOC:ajp]	GO:0001676	280	20	long-chain fatty acid metabolic process	43	10	0.0266566	0.000155237
The chemical reactions and pathways involving a pyrimidine-containing compound, i.e. any compound that contains pyrimidine or a formal derivative thereof. [CHEBI:39447, GOC:mah]	GO:0072527	1822	202	pyrimidine-containing compound metabolic process	133	29	0.0266566	0.000149975
The chemical reactions and pathways involving an amide, any derivative of an oxoacid in which an acidic hydroxy group has been replaced by an amino or substituted amino group, as carried out by individual cells. [GOC:curators]	GO:0043603	6059	1402	cellular amide metabolic process	388	120	0.0266566	0.000163276
The chemical reactions and pathways, including anabolism and catabolism, by which living organisms transform chemical substances. Metabolic processes typically transform small molecules, but also include macromolecular processes such as DNA repair and replication, and protein synthesis and degradation. [GOC:go_curators, ISBN:0198547684]	GO:0008152	20738	15743	metabolic process	1327	1060	0.029313	0.00021674
The chemical reactions and pathways involving glycosides, compounds in which a glycosyl group is substituted into a hydroxyl, thiol or selenol group in another compound. [ISBN:0198547684]	GO:0016137	147	28	glycoside metabolic process	18	10	0.029313	0.000214028
The covalent alteration of one or more nucleotide sites in DNA, resulting in a change in its properties. [GOC:jl, GOC:ma]	GO:0006304	126	30	DNA modification	18	11	0.0342154	0.000264247
A metabolic process that results in the removal or addition of one or more electrons to or from a substance, with or without the concomitant removal or addition of a proton or protons. [GOC:dhl, GOC:ecd, GOC:jh2, GOC:jid, GOC:mlg, GOC:rph]	GO:0055114	15743	2614	oxidation-reduction process	1060	217	0.0454326	0.000362977

### Sheet: DEGs_B7.FMG_B6.FMG_go
def	id	mpat	mt	name	npat	nt	padj	pval
The chemical reactions and pathways involving carbohydrates, any of a group of organic compounds based of the general formula Cx(H2O)y. Includes the formation of carbohydrate derivatives by the addition of a carbohydrate residue to another molecule. [GOC:mah, ISBN:0198506732]	GO:0005975	12351	1545	carbohydrate metabolic process	1381	262	8.55355e-10	1.83987e-13
A process that results in the biosynthesis of constituent macromolecules, assembly, arrangement of constituent parts, or disassembly of a cell wall. [GOC:mah]	GO:0071554	15117	465	cell wall organization or biogenesis	1631	88	0.000100803	8.67309e-08
A process that is carried out at the cellular level which results in the assembly, arrangement of constituent parts, or disassembly of external structures that lie outside the plasma membrane and surround the entire cell. [GOC:ai, GOC:dph, GOC:jl, GOC:mah]	GO:0045229	2478	348	external encapsulating structure organization	268	68	0.000106499	1.14539e-07
The chemical reactions and pathways involving indole (2,3-benzopyrrole), the basis of many biologically active substances (e.g. serotonin, tryptophan). [GOC:jl]	GO:0042431	180	17	indole metabolic process	18	9	0.0012823	1.78488e-06
The chemical reactions and pathways involving a drug, a substance used in the diagnosis, treatment or prevention of a disease; as used here antibiotic substances (see antibiotic metabolism) are considered to be drugs, even if not used in medical or veterinary practice. [GOC:cab2]	GO:0017144	12449	908	drug metabolic process	1376	139	0.0106108	2.9179e-05
The chemical reactions and pathways involving a purine-containing compound, i.e. any compound that contains purine or a formal derivative thereof. [CHEBI:26401, GOC:mah]	GO:0072521	1722	524	purine-containing compound metabolic process	196	85	0.0106108	3.19533e-05
The chemical reactions and pathways involving lipids, compounds soluble in an organic solvent but not, or sparingly, in an aqueous solvent. Includes fatty acids; neutral fats, other fatty-acid esters, and soaps; long-chain (fatty) alcohols and waxes; sphingoids and other long-chain bases; glycolipids, phospholipids and sphingolipids; and carotenes, polyprenols, sterols, terpenes and other isopren…	GO:0006629	12351	1238	lipid metabolic process	1381	181	0.0157639	5.4253e-05
The cellular chemical reactions and pathways involving a nucleobase-containing small molecule: a nucleobase, a nucleoside, or a nucleotide. [GOC:vw]	GO:0055086	1002	777	nucleobase-containing small molecule metabolic process	137	123	0.017564	6.42264e-05
The chemical reactions and pathways involving organophosphates, any phosphate-containing organic compound. [ISBN:0198506732]	GO:0019637	3657	874	organophosphate metabolic process	395	126	0.0200122	7.74833e-05
The chemical reactions and pathways involving small molecules, any low molecular weight, monomeric, non-encoded molecule. [GOC:curators, GOC:pde, GOC:vw]	GO:0044281	15743	2886	small molecule metabolic process	1847	399	0.0200128	8.17905e-05

### Sheet: Intersection_enrDEGs_allZEFMG_g
def	id	mpat	mt	name	npat	nt	padj	pval
The chemical reactions and pathways involving various organic and inorganic nitrogenous compounds, as carried out by individual cells. [GOC:mah]	GO:0034641	10217	6059	cellular nitrogen compound metabolic process	1670	1125	5.94872e-11	7.8568e-14
A metabolic process that results in the removal or addition of one or more electrons to or from a substance, with or without the concomitant removal or addition of a proton or protons. [GOC:dhl, GOC:ecd, GOC:jh2, GOC:jid, GOC:mlg, GOC:rph]	GO:0055114	15743	2614	oxidation-reduction process	2806	591	2.69621e-09	5.08719e-12
The formation or destruction of chromatin structures. [GOC:mah]	GO:0006333	392	105	chromatin assembly or disassembly	107	55	3.46728e-08	7.19623e-11
A process that results in the biosynthesis of constituent macromolecules, assembly, arrangement of constituent parts, or disassembly of a cellular component. [GOC:mah]	GO:0071840	20738	3091	cellular component organization or biogenesis	3635	665	1.39987e-07	3.69777e-10
A cellular process that results in a change in the spatial configuration of a DNA molecule. A conformation change can bend DNA, or alter the, twist, writhe, or linking number of a DNA molecule. [GOC:mah]	GO:0071103	705	261	DNA conformation change	179	98	5.25108e-06	1.58523e-08
Any process in which macromolecules aggregate, disaggregate, or are modified, resulting in the formation, disassembly, or alteration of a protein-DNA complex. [GOC:mah]	GO:0071824	638	150	protein-DNA complex subunit organization	135	57	7.95861e-06	3.00325e-08
The chemical reactions and pathways involving indole (2,3-benzopyrrole), the basis of many biologically active substances (e.g. serotonin, tryptophan). [GOC:jl]	GO:0042431	180	17	indole metabolic process	36	13	3.55699e-05	1.47649e-07
The chemical reactions and pathways resulting in the formation of substances; typically the energy-requiring part of metabolism in which simpler substances are transformed into more complex ones. [GOC:curators, ISBN:0198547684]	GO:0009058	15743	5706	biosynthetic process	2806	1131	0.000111843	5.06458e-07
A process that is carried out at the cellular level that results in the assembly, arrangement of constituent parts, or disassembly of chromosomes, structures composed of a very long molecule of DNA and associated proteins that carries hereditary information. This term covers covalent modifications at the molecular level as well as spatial relationships among the major components of a chromosome. …	GO:0051276	1574	705	chromosome organization	313	179	0.000128455	6.0592e-07
A DNA replication process that uses parental DNA as a template for the DNA-dependent DNA polymerases that synthesize the new strands. [GOC:mah, ISBN:0198506732]	GO:0006261	292	156	DNA-dependent DNA replication	84	63	0.00032817	1.67181e-06
The chemical reactions and pathways involving an amide, any derivative of an oxoacid in which an acidic hydroxy group has been replaced by an amino or substituted amino group, as carried out by individual cells. [GOC:curators]	GO:0043603	6059	1402	cellular amide metabolic process	1125	320	0.000491847	2.59843e-06
The chemical reactions and pathways involving carbohydrates, any of a group of organic compounds based of the general formula Cx(H2O)y. Includes the formation of carbohydrate derivatives by the addition of a carbohydrate residue to another molecule. [GOC:mah, ISBN:0198506732]	GO:0005975	12351	1545	carbohydrate metabolic process	2119	328	0.000878894	5.37007e-06
A cellular process that results in the biosynthesis of constituent macromolecules, assembly, and arrangement of constituent parts of a complex containing RNA and proteins. Includes the biosynthesis of the constituent RNA and protein molecules, and those macromolecular modifications that are involved in synthesis or assembly of the ribonucleoprotein complex. [GOC:isa_complete, GOC:mah]	GO:0022613	1507	773	ribonucleoprotein complex biogenesis	361	222	0.000878894	5.33887e-06
The chemical reactions and pathways involving small molecules, any low molecular weight, monomeric, non-encoded molecule. [GOC:curators, GOC:pde, GOC:vw]	GO:0044281	15743	2886	small molecule metabolic process	2806	594	0.00196855	1.33713e-05
The chemical reactions and pathways involving rRNA, ribosomal RNA, a structural constituent of ribosomes. [ISBN:0198506732]	GO:0016072	639	270	rRNA metabolic process	115	69	0.00262051	1.82941e-05
The process in which a genes sequence is converted into a mature gene product or products (proteins or RNA). This includes the production of an RNA transcript as well as any processing to produce a mature RNA product or an mRNA or circRNA (for protein-coding genes) and the translation of that mRNA or circRNA into protein. Protein maturation is included when required to form an active form of a pr…	GO:0010467	9774	3958	gene expression	1559	704	0.00363513	2.60632e-05
Any cellular process that results in the specification, formation or maintenance of the physical structure of eukaryotic chromatin that modulates the rate, frequency or extent of DNA-dependent transcription. [GOC:curators, PMID:21102443]	GO:0034401	180	66	chromatin organization involved in regulation of transcription	42	27	0.00410532	3.09835e-05
The cellular metabolic process in which a cell duplicates one or more molecules of DNA. DNA replication begins when specific sequences, known as origins of replication, are recognized and bound by initiation proteins, and ends when the original DNA molecule has been completely duplicated and the copies topologically separated. The unit of replication usually corresponds to the genome of the cell,…	GO:0006260	3518	292	DNA replication	681	84	0.00414451	3.20613e-05
The chemical reactions and pathways involving organophosphates, any phosphate-containing organic compound. [ISBN:0198506732]	GO:0019637	3657	874	organophosphate metabolic process	534	165	0.00473584	3.75293e-05
The chemical reactions and pathways involving nicotinamide adenine dinucleotide (NAD), a coenzyme present in most living cells and derived from the B vitamin nicotinic acid. [GOC:jl, ISBN:0618254153]	GO:0019674	15743	13	NAD metabolic process	2806	9	0.00772016	6.40919e-05
Any process that stops or reduces the rate or extent of a molecular function, an elemental biological activity occurring at the molecular level, such as catalysis or binding. [GO:jl]	GO:0044092	474	117	negative regulation of molecular function	80	34	0.00968298	8.76949e-05
The cell cycle process by which a cell in G1 phase commits to S phase. [GOC:mtg_cell_cycle]	GO:0044843	59	11	cell cycle G1/S phase transition	10	7	0.0101511	9.38502e-05
The transfer, from NAD, of ADP-ribose to protein amino acids. [GOC:pr, RESID:AA0040, RESID:AA0168, RESID:AA0169, RESID:AA0231, RESID:AA0237, RESID:AA0295]	GO:0006471	3766	12	protein ADP-ribosylation	455	7	0.0168224	0.00016505
A process that results in the biosynthesis of constituent macromolecules, assembly, arrangement of constituent parts, or disassembly of a cell wall. [GOC:mah]	GO:0071554	15117	465	cell wall organization or biogenesis	2546	108	0.0200064	0.000204313
A series of processes that forms an integrated mechanism by which a cell or an organism detects the depletion of primary carbon sources and then activates genes to scavenge the last traces of the primary carbon source and to transport and metabolize alternative carbon sources such as carbon dioxide or carbonic acid. The utilization process begins when the cell or organism detects carbon levels, i…	GO:0015976	20738	90	carbon utilization	3635	30	0.0200064	0.000211568
Any process that modulates the frequency, rate or extent of a response to stress. Response to stress is a change in state or activity of a cell or an organism (in terms of movement, secretion, enzyme production, gene expression, etc.) as a result of a disturbance in organismal or cellular homeostasis, usually, but not necessarily, exogenous (e.g. temperature, humidity, ionizing radiation). [GOC:d…	GO:0080134	230	181	regulation of response to stress	32	32	0.0219025	0.000243821
Any epigenetic process that stops, prevents or reduces the rate of gene expression. [GOC:go_curators]	GO:0045814	155	67	negative regulation of gene expression, epigenetic	40	27	0.0283418	0.00032085
Any process in which DNA and associated proteins are formed into a compact, orderly structure. [GOC:mah, ISBN:0815316194]	GO:0006323	261	126	DNA packaging	98	61	0.0300028	0.000356637
Any process that results in a change in state or activity of a cell or an organism (in terms of movement, secretion, enzyme production, gene expression, etc.) as a result of a chemical stimulus. [GOC:jl]	GO:0042221	4508	1516	response to chemical	689	270	0.0401539	0.000515183
Any process that modulates the frequency, rate or extent of gene expression; the process is mitotically or meiotically heritable, or is stably self-propagated in the cytoplasm of a resting cell, and does not entail a change in DNA sequence. [PMID:10521337, PMID:11498582]	GO:0040029	2161	176	regulation of gene expression, epigenetic	349	45	0.0422615	0.000550197
The chemical reactions and pathways resulting in the formation of precursor metabolites, substances from which energy is derived, and any process involved in the liberation of energy from these substances. [GOC:jl]	GO:0006091	12449	528	generation of precursor metabolites and energy	2128	119	0.0458613	0.000614369
