## Supplementary material for "A transcriptome atlas of zygotic and somatic embryogenesis in Norway spruce": Table S2

### Sheet: enr_details_goBP_res_3vs2_all
def	id	mpat	mt	name	npat	nt	padj	pval
The chemical reactions and pathways involving carbohydrates, any of a group of organic compounds based of the general formula Cx(H2O)y. Includes the formation of carbohydrate derivatives by the addition of a carbohydrate residue to another molecule. [GOC:mah, ISBN:0198506732]	GO:0005975	13479	1674	carbohydrate metabolic process	4059	690	2.02038e-21	3.355e-25
The chemical reactions and pathways involving macromolecules, any molecule of high relative molecular mass, the structure of which essentially comprises the multiple repetition of units derived, actually or conceptually, from molecules of low relative molecular mass, as carried out by individual cells. [GOC:mah]	GO:0044260	9818	8729	cellular macromolecule metabolic process	2732	2561	5.28961e-20	1.75676e-23
A process that is carried out at the cellular level which results in the assembly, arrangement of constituent parts, or disassembly of external structures that lie outside the plasma membrane and surround the entire cell. [GOC:ai, GOC:dph, GOC:jl, GOC:mah]	GO:0045229	2593	435	external encapsulating structure organization	723	206	2.19514e-18	1.09356e-21
A process that results in the biosynthesis of constituent macromolecules, assembly, arrangement of constituent parts, or disassembly of a cell wall. [GOC:mah]	GO:0071554	18360	575	cell wall organization or biogenesis	5710	266	5.74129e-12	7.62708e-15
The chemical reactions and pathways resulting in the formation of precursor metabolites, substances from which energy is derived, and any process involved in the liberation of energy from these substances. [GOC:jl]	GO:0006091	13682	581	generation of precursor metabolites and energy	4127	241	8.24537e-07	2.19073e-09
The chemical reactions and pathways by which a cell derives energy from organic compounds; results in the oxidation of the compounds from which energy is released. [GOC:mah]	GO:0015980	581	254	energy derivation by oxidation of organic compounds	241	138	7.33878e-06	2.31546e-08
The chemical reactions and pathways involving lipids, compounds soluble in an organic solvent but not, or sparingly, in an aqueous solvent. Includes fatty acids; neutral fats, other fatty-acid esters, and soaps; long-chain (fatty) alcohols and waxes; sphingoids and other long-chain bases; glycolipids, phospholipids and sphingolipids; and carotenes, polyprenols, sterols, terpenes and other isopren…	GO:0006629	13479	1459	lipid metabolic process	4059	531	8.21428e-06	2.8645e-08
The chemical reactions and pathways involving small molecules, any low molecular weight, monomeric, non-encoded molecule. [GOC:curators, GOC:pde, GOC:vw]	GO:0044281	16391	3203	small molecule metabolic process	5086	1121	1.20329e-05	4.39596e-08
The process in which a solute is transported across a lipid bilayer, from one side of a membrane to the other. [GOC:dph, GOC:jid]	GO:0055085	2859	1660	transmembrane transport	964	624	3.49728e-05	1.3938e-07
The chemical reactions and pathways involving organonitrogen compound. [GOC:pr, GOC:TermGenie]	GO:1901564	11729	8275	organonitrogen compound metabolic process	3326	2460	3.82463e-05	1.58777e-07
The cellular chemical reactions and pathways involving RNA, ribonucleic acid, one of the two main type of nucleic acid, consisting of a long, unbranched macromolecule formed from ribonucleotides joined in 3,5-phosphodiester linkage. [ISBN:0198506732]	GO:0016070	4155	3437	RNA metabolic process	1017	892	8.96645e-05	4.02016e-07
Any process that results in the specification, formation or maintenance of the physical structure of eukaryotic chromatin. [GOC:mah, GOC:vw, PMID:20404130]	GO:0006325	753	409	chromatin organization	170	119	0.000367767	1.77105e-06
Any process that mediates interactions between a cell and its surroundings. Encompasses interactions such as signaling or attachment between one cell and another cell, between a cell and an extracellular matrix, or between a cell and any other aspect of its environment. [GOC:mah]	GO:0007154	18360	2259	cell communication	5710	795	0.00094697	4.8748e-06
Any process that stops or reduces the rate or extent of a molecular function, an elemental biological activity occurring at the molecular level, such as catalysis or binding. [GO:jl]	GO:0044092	455	135	negative regulation of molecular function	140	62	0.00117881	6.26403e-06
The process in which a transformation is induced in the topological structure of a double-stranded DNA helix, resulting in a change in linking number. [ISBN:071673706X, ISBN:0935702490]	GO:0006265	120	36	DNA topological change	23	16	0.00235967	1.37144e-05
The entirety of a process in which information is transmitted within a biological system. This process begins with an active signal and ends when a cellular response has been triggered. [GOC:mtg_signal, GOC:mtg_signaling_feb11, GOC:signaling]	GO:0023052	22165	2118	signaling	7085	762	0.00313577	2.03081e-05
The chemical reactions and pathways resulting in the formation of aromatic compounds, any substance containing an aromatic carbon ring. [GOC:ai]	GO:0019438	3449	2876	aromatic compound biosynthetic process	1075	937	0.00387855	2.76947e-05
The cellular chemical reactions and pathways involving a nucleobase-containing small molecule: a nucleobase, a nucleoside, or a nucleotide. [GOC:vw]	GO:0055086	1110	880	nucleobase-containing small molecule metabolic process	369	318	0.00397426	2.90381e-05
The chemical reactions and pathways involving malate, the anion of hydroxybutanedioic acid, a chiral hydroxydicarboxylic acid. The (+) enantiomer is an important intermediate in metabolism as a component of both the TCA cycle and the glyoxylate cycle. [ISBN:0198506732]	GO:0006108	222	25	malate metabolic process	74	18	0.00412353	3.13036e-05
The process in which protein polymers, compounds composed of a large number of component monomers, are broken down. Depolymerization occurs by the successive removal of monomers from an existing poly- or oligomeric protein. [GOC:ai]	GO:0051261	50	15	protein depolymerization	15	11	0.00424159	3.31044e-05
Reactions, triggered in response to the presence of a foreign body or the occurrence of an injury, which result in restriction of damage to the organism attacked or prevention/recovery from the infection caused by the attack. [GOC:go_curators]	GO:0006952	2529	990	defense response	783	352	0.00485274	3.90447e-05
The chemical reactions and pathways involving glucosamine-containing compounds (glucosamines). [GOC:TermGenie]	GO:1901071	107	70	glucosamine-containing compound metabolic process	42	37	0.00569294	4.72679e-05
A process in which a protein is transported to, or maintained in, a location within the mitochondrion. [GOC:ecd]	GO:0070585	316	51	protein localization to mitochondrion	70	23	0.00584423	5.04649e-05
The chemical reactions and pathways involving flavonoids, a group of water-soluble phenolic derivatives containing a flavan skeleton including flavones, flavonols and flavanoids, and anthocyanins. [GOC:tair_curators, ISBN:0198547684]	GO:0009812	14515	217	flavonoid metabolic process	4460	94	0.00619489	5.45216e-05
The chemical reactions and pathways involving carbohydrate derivative. [GOC:TermGenie]	GO:1901135	14515	1100	carbohydrate derivative metabolic process	4460	395	0.00777916	7.37316e-05
Any process that modulates the frequency, rate or extent of a cellular process, any of those that are carried out at the cellular level, but are not necessarily restricted to a single cell. For example, cell communication occurs among more than one cell, but occurs at the cellular level. [GOC:go_curators]	GO:0050794	4992	4695	regulation of cellular process	1601	1535	0.00777916	7.49238e-05
The chemical reactions and pathways resulting in the formation of heterocyclic compounds, those with a cyclic molecular structure and at least two different atoms in the ring (or rings). [ISBN:0198547684]	GO:0018130	3424	2869	heterocycle biosynthetic process	1057	923	0.00849595	8.46491e-05
The directed movement of carbohydrate into, out of or within a cell, or between cells, by means of some agent such as a transporter or pore. Carbohydrates are a group of organic compounds based of the general formula Cx(H2O)y. [GOC:ai]	GO:0008643	1364	169	carbohydrate transport	444	77	0.0108167	0.000111365
The chemical reactions and pathways resulting in the breakdown of substances, including the breakdown of carbon compounds with the liberation of energy for use by the cell or organism. [ISBN:0198547684]	GO:0009056	16391	2193	catabolic process	5086	756	0.0108167	0.000110481
Any process in an organism that results in the killing of its own cells or those of another organism, including in some cases the death of the other organism. Killing here refers to the induction of death in one cell by another cell, not cell-autonomous death due to internal or other environmental conditions. [GOC:add]	GO:0001906	18360	19	cell killing	5710	14	0.015131	0.000165833
Any process that results in a change in state or activity of a cell or an organism (in terms of movement, secretion, enzyme production, gene expression, etc.) as a result of a disaccharide stimulus. [GOC:sart]	GO:0034285	69	16	response to disaccharide	11	8	0.0156561	0.000174188
The chemical reactions and pathways involving phosphatidylcholines, any of a class of glycerophospholipids in which the phosphatidyl group is esterified to the hydroxyl group of choline. They are important constituents of cell membranes. [ISBN:0198506732]	GO:0046470	101	33	phosphatidylcholine metabolic process	35	20	0.0161083	0.000181894
The chemical reactions and pathways resulting in many of the chemical changes of compounds that are not necessarily required for growth and maintenance of cells, and are often unique to a taxon. In multicellular organisms secondary metabolism is generally carried out in specific cell types, and may be useful for the organism as a whole. In unicellular organisms, secondary metabolism is often used…	GO:0019748	16391	269	secondary metabolic process	5086	111	0.019315	0.000221311
Any process that results in a change in state or activity of a cell or an organism (in terms of movement, secretion, enzyme production, gene expression, etc.) as a result of a light stimulus, electromagnetic radiation of wavelengths classified as infrared, visible or ultraviolet light. [GOC:go_curators, ISBN:0582227089]	GO:0009416	344	299	response to light stimulus	83	81	0.0200396	0.000232942
The chemical reactions and pathways involving a purine-containing compound, i.e. any compound that contains purine or a formal derivative thereof. [GOC:mah]	GO:0072521	1849	591	purine-containing compound metabolic process	552	209	0.0211175	0.000261119
The chemical reactions and pathways involving a pyrimidine-containing compound, i.e. any compound that contains pyrimidine or a formal derivative thereof. [GOC:mah]	GO:0072527	1949	208	pyrimidine-containing compound metabolic process	585	85	0.0212578	0.000275342
Any process that results in a change in state or activity of a cell or an organism (in terms of movement, secretion, enzyme production, gene expression, etc.) as a result of a stimulus from a fungus. [GOC:hb]	GO:0009620	386	136	response to fungus	144	67	0.0212578	0.000273995
Any process that modulates the frequency, rate or extent of the chemical reactions and pathways involving nitrogen or nitrogenous compounds. [GOC:ai, GOC:tb]	GO:0051171	2512	2306	regulation of nitrogen compound metabolic process	734	695	0.023144	0.000307459
The chemical reactions and pathways resulting in the formation of starch, the most important reserve polysaccharide in plants. [GOC:ai]	GO:0019252	136	35	starch biosynthetic process	62	25	0.0258815	0.00035672
The chemical reactions and pathways involving any oxylipin, any of a group of biologically active compounds formed by oxidative metabolism of polyunsaturated fatty acids. [GOC:mah, PMID:11960741]	GO:0031407	2059	43	oxylipin metabolic process	714	26	0.030384	0.000428868
The chemical reactions and pathways involving an amylopectin. [GOC:mengo_curators]	GO:2000896	487	10	amylopectin metabolic process	169	9	0.030616	0.00044231
The chemical reactions and pathways involving monocarboxylic acids, any organic acid containing one carboxyl (COOH) group or anion (COO-). [GOC:vk]	GO:0032787	2059	885	monocarboxylic acid metabolic process	714	343	0.030616	0.000440759
Any process that modulates the frequency, rate or extent of gene expression. Gene expression is the process in which a genes coding sequence is converted into a mature gene product or products (proteins or RNA). This includes the production of an RNA transcript as well as any processing to produce a mature RNA product or an mRNA or circRNA (for protein-coding genes) and the translation of that mR…	GO:0010468	2271	2219	regulation of gene expression	673	668	0.031569	0.00046132
The directed movement of charged atoms or small charged molecules into, out of or within a cell, or between cells, by means of some agent such as a transporter or pore. [GOC:ai]	GO:0006811	3334	989	ion transport	1146	382	0.0321189	0.000480023
Any process that modulates the frequency, rate or extent of the chemical reactions and pathways within a cell or an organism involving those compounds formed as a part of the normal anabolic and catabolic processes. These processes take place in most, if not all, cells of the organism. [PMID:19211694]	GO:0080090	2539	2324	regulation of primary metabolic process	743	701	0.0321189	0.000479729
Any process that modulates the frequency, rate or extent of DNA replication. [GOC:go_curators]	GO:0006275	53	36	regulation of DNA replication	16	16	0.0325779	0.000492292
A process that results in the assembly, arrangement of constituent parts, or disassembly of an actin filament bundle. [GOC:dph]	GO:0061572	71	16	actin filament bundle organization	31	13	0.0446864	0.000704949
Any cellular process that results in the specification, formation or maintenance of the physical structure of eukaryotic chromatin that modulates the rate, frequency or extent of DNA-dependent transcription. [GOC:curators, PMID:21102443]	GO:0034401	186	68	chromatin organization involved in regulation of transcription	52	29	0.0450719	0.000720766
The directed movement of a ribosomal protein from the cytoplasm into the nucleus, across the nuclear membrane. At least some ribosomal proteins, including rpl12, uses the importin 11 pathway as a major route into the nucleus. [GOC:ai, PMID:11809816]	GO:0006610	91	18	ribosomal protein import into nucleus	21	10	0.048593	0.000803056

### Sheet: enr_details_goBP_res_6vs5_all
def	id	mpat	mt	name	npat	nt	padj	pval
The chemical reactions and pathways involving carbohydrates, any of a group of organic compounds based of the general formula Cx(H2O)y. Includes the formation of carbohydrate derivatives by the addition of a carbohydrate residue to another molecule. [GOC:mah, ISBN:0198506732]	GO:0005975	13479	1674	carbohydrate metabolic process	3612	565	6.47049e-08	1.04836e-11
The chemical reactions and pathways involving organophosphates, any phosphate-containing organic compound. [ISBN:0198506732]	GO:0019637	4109	976	organophosphate metabolic process	1040	321	1.84535e-06	5.97974e-10
The removal of sugar residues from a glycosylated protein. [GOC:mah]	GO:0006517	170	13	protein deglycosylation	46	12	0.000510046	4.95832e-07
The process of introducing one or more phosphate groups into a nucleotide to produce a phosphorylated nucleoside. [GOC:ai]	GO:0046939	3226	199	nucleotide phosphorylation	783	79	0.000510046	4.55353e-07
The chemical reactions and pathways involving small molecules, any low molecular weight, monomeric, non-encoded molecule. [GOC:curators, GOC:pde, GOC:vw]	GO:0044281	16391	3203	small molecule metabolic process	4417	971	0.000710678	1.15145e-06
Transport of substances into, out of or within a peroxisome, a small, membrane-bounded organelle that uses dioxygen (O2) to oxidize organic molecules. [GOC:jl]	GO:0043574	719	32	peroxisomal transport	159	19	0.00167232	3.25142e-06
The chemical reactions and pathways involving carbohydrate derivative. [GOC:TermGenie]	GO:1901135	14515	1100	carbohydrate derivative metabolic process	3886	358	0.00239207	5.81352e-06
The cellular chemical reactions and pathways involving a nucleobase-containing small molecule: a nucleobase, a nucleoside, or a nucleotide. [GOC:vw]	GO:0055086	1110	880	nucleobase-containing small molecule metabolic process	352	306	0.00266765	7.34772e-06
The chemical reactions and pathways involving cellulose, a linear beta1-4 glucan of molecular mass 50-400 kDa with the pyranose units in the -4C1 conformation. [GOC:mah, ISBN:0198506732]	GO:0030243	172	121	cellulose metabolic process	36	35	0.00344258	1.10076e-05
The chemical reactions and pathways resulting in the formation of precursor metabolites, substances from which energy is derived, and any process involved in the liberation of energy from these substances. [GOC:jl]	GO:0006091	13682	581	generation of precursor metabolites and energy	3687	200	0.00812184	3.02661e-05
The chemical reactions and pathways involving a purine-containing compound, i.e. any compound that contains purine or a formal derivative thereof. [GOC:mah]	GO:0072521	1849	591	purine-containing compound metabolic process	536	208	0.0103747	4.03424e-05
The process of coupling methionine to methionyl-tRNA, catalyzed by methionyl-tRNA synthetase. The methionyl-tRNA synthetase is a class-I synthetase. The activated amino acid is transferred to the 2-OH group of a methionine-accetping tRNA. The 2-O-aminoacyl-tRNA will ultimately migrate to the 3 position via transesterification. [GOC:mcc, ISBN:0716730510]	GO:0006431	156	12	methionyl-tRNA aminoacylation	27	8	0.0211907	9.30593e-05
The process in which a signal is passed on to downstream components within the cell, which become activated themselves to further propagate the signal and finally trigger a change in the function or state of the cell. [GOC:bf, GOC:jl, GOC:signaling, ISBN:3527303782]	GO:0035556	2116	625	intracellular signal transduction	500	181	0.0273843	0.000137543
The chemical reactions and pathways involving pyruvate, 2-oxopropanoate. [GOC:go_curators]	GO:0006090	885	220	pyruvate metabolic process	274	90	0.0343031	0.000194525

### Sheet: enr_details_goBP_res_7vs6_all
def	id	mpat	mt	name	npat	nt	padj	pval
A process that results in the biosynthesis of constituent macromolecules, assembly, arrangement of constituent parts, or disassembly of a cell wall. [GOC:mah]	GO:0071554	18360	575	cell wall organization or biogenesis	9035	367	9.99539e-10	5.45377e-13
A process that is carried out at the cellular level which results in the assembly, arrangement of constituent parts, or disassembly of external structures that lie outside the plasma membrane and surround the entire cell. [GOC:ai, GOC:dph, GOC:jl, GOC:mah]	GO:0045229	2593	435	external encapsulating structure organization	1374	293	2.19676e-08	2.09757e-11
The synthesis by organisms of organic chemical compounds, especially carbohydrates, from carbon dioxide (CO2) using energy obtained from light rather than from the oxidation of chemical compounds. [ISBN:0198547684]	GO:0015979	13682	179	photosynthesis	6690	130	6.42331e-08	7.00948e-11
Any process that results in a change in state or activity of a cell or an organism (in terms of movement, secretion, enzyme production, gene expression, etc.) as a result of a toxic stimulus. [GOC:lr]	GO:0009636	1608	271	response to toxic substance	889	196	1.67607e-07	2.28628e-10
The chemical reactions and pathways resulting in the breakdown of substances, including the breakdown of carbon compounds with the liberation of energy for use by the cell or organism. [ISBN:0198547684]	GO:0009056	16391	2193	catabolic process	8110	1217	4.45772e-07	7.90484e-10
The chemical reactions and pathways involving hydrogen peroxide (H2O2), a potentially harmful byproduct of aerobic cellular respiration which can cause damage to DNA. [GOC:jl, PMID:21734470]	GO:0042743	208	152	hydrogen peroxide metabolic process	139	119	7.79201e-06	1.70062e-08
The chemical reactions and pathways involving a reactive oxygen species, any molecules or ions formed by the incomplete one-electron reduction of oxygen. They contribute to the microbicidal activity of phagocytes, regulation of signal transduction and gene expression, and the oxidative damage to biopolymers. [GOC:mah]	GO:0072593	13682	208	reactive oxygen species metabolic process	6690	139	4.44799e-05	1.09213e-07
The chemical reactions and pathways involving carbohydrates, any of a group of organic compounds based of the general formula Cx(H2O)y. Includes the formation of carbohydrate derivatives by the addition of a carbohydrate residue to another molecule. [GOC:mah, ISBN:0198506732]	GO:0005975	13479	1674	carbohydrate metabolic process	6546	908	0.000136528	3.91092e-07
Any process that results in a change in state or activity of a cell or an organism (in terms of movement, secretion, enzyme production, gene expression, etc.) as a result of a chemical stimulus. [GOC:jl]	GO:0042221	4977	1608	response to chemical	2531	889	0.00280021	8.78526e-06
Any process that results in a change in state or activity of a cell or an organism (in terms of movement, secretion, enzyme production, gene expression, etc.) as a result of a disturbance in organismal or cellular homeostasis, usually, but not necessarily, exogenous (e.g. temperature, humidity, ionizing radiation). [GOC:mah]	GO:0006950	4977	2529	response to stress	2531	1361	0.00371518	1.21626e-05
Any process that modulates a qualitative or quantitative trait of a biological quality. A biological quality is a measurable attribute of an organism or part of an organism, such as size, mass, shape, color, etc. [GOC:dph, GOC:isa_complete, GOC:mah, GOC:pr, GOC:vw]	GO:0065008	5691	766	regulation of biological quality	2679	413	0.00797543	2.71976e-05
The chemical reactions and pathways involving chlorophyll, any compound of magnesium complexed in a porphyrin (tetrapyrrole) ring and which functions as a photosynthetic pigment. [GOC:jl]	GO:0015994	112	98	chlorophyll metabolic process	66	65	0.00816386	2.89538e-05
The process in which a mitochondrial genes sequence is converted into a mature gene product or products (proteins or RNA). This includes the production of an RNA transcript as well as any processing to produce a mature RNA product or an mRNA or circRNA (for protein-coding genes) and the translation of that mRNA or circRNA into protein. Protein maturation is included when required to form an activ…	GO:0140053	4129	42	mitochondrial gene expression	1965	33	0.00987573	3.63722e-05
The chemical reactions and pathways involving various organic and inorganic nitrogenous compounds, as carried out by individual cells. [GOC:mah]	GO:0034641	11090	6397	cellular nitrogen compound metabolic process	5255	3133	0.0117674	4.81549e-05
The proteolytic cleavage of a transmembrane protein leading to the release of its intracellular or ecto-domains. [GOC:pde]	GO:0033619	1378	14	membrane protein proteolysis	680	14	0.0117674	4.74135e-05
The chemical reactions and pathways involving an alpha-amino acid. [GOC:TermGenie]	GO:1901605	1198	979	alpha-amino acid metabolic process	586	504	0.0256258	0.000108362
Any process that modulates the frequency, rate or extent of the chemical reactions and pathways within a cell or an organism. [GOC:go_curators]	GO:0019222	3747	2624	regulation of metabolic process	1757	1282	0.0293714	0.000128207
The chemical reactions and pathways resulting in many of the chemical changes of compounds that are not necessarily required for growth and maintenance of cells, and are often unique to a taxon. In multicellular organisms secondary metabolism is generally carried out in specific cell types, and may be useful for the organism as a whole. In unicellular organisms, secondary metabolism is often used…	GO:0019748	16391	269	secondary metabolic process	8110	163	0.0317115	0.000143797
A process that results in the biosynthesis of constituent macromolecules, assembly, arrangement of constituent parts, or disassembly of a cellular component. [GOC:mah]	GO:0071840	18360	3242	cellular component organization or biogenesis	9035	1687	0.0415833	0.00021019
