## Supplementary material for "A transcriptome atlas of zygotic and somatic embryogenesis in Norway spruce": Table S3

### Sheet: Intersection_enrDEGs_SE_notZE_g
def	id	mpat	mt	name	npat	nt	padj	pval
A metabolic process that results in the removal or addition of one or more electrons to or from a substance, with or without the concomitant removal or addition of a proton or protons. [GOC:dhl, GOC:ecd, GOC:jh2, GOC:jid, GOC:mlg, GOC:rph]	GO:0055114	18489	3279	oxidation-reduction process	7154	1419	3.35814e-06	1.91812e-09
Any process that results in a change in state or activity of a cell or an organism (in terms of movement, secretion, enzyme production, gene expression, etc.) as a result of a stimulus. The process begins with detection of the stimulus and ends with a change in state or activity or the cell or organism. [GOC:ai, GOC:bf]	GO:0050896	24363	5376	response to stimulus	9507	2258	0.000161171	2.30146e-07
The chemical reactions and pathways involving uronic acid, any monocarboxylic acid formally derived by oxidizing to a carboxyl group the terminal hydroxymethylene group of either an aldose with four or more carbon atoms in the molecule, or of any glycoside derived from such an aldose. [ISBN:0198506732]	GO:0006063	304	148	uronic acid metabolic process	123	81	0.000358875	6.14951e-07
The chemical reactions and pathways involving a reactive oxygen species, any molecules or ions formed by the incomplete one-electron reduction of oxygen. They contribute to the microbicidal activity of phagocytes, regulation of signal transduction and gene expression, and the oxidative damage to biopolymers. [CHEBI:26523, GOC:mah]	GO:0072593	14409	245	reactive oxygen species metabolic process	5459	130	0.0004408	8.18279e-07
A process that is carried out at the cellular level which results in the assembly, arrangement of constituent parts, or disassembly of external structures that lie outside the plasma membrane and surround the entire cell. [GOC:ai, GOC:dph, GOC:jl, GOC:mah]	GO:0045229	2793	476	external encapsulating structure organization	1062	227	0.000692212	1.48268e-06
Any process that mediates interactions between a cell and its surroundings. Encompasses interactions such as signaling or attachment between one cell and another cell, between a cell and an extracellular matrix, or between a cell and any other aspect of its environment. [GOC:mah]	GO:0007154	17511	2437	cell communication	6706	1038	0.000699671	1.59856e-06
The chemical reactions and pathways involving a cofactor, a substance that is required for the activity of an enzyme or other protein. Cofactors may be inorganic, such as the metal atoms zinc, iron, and copper in certain forms, or organic, in which case they are referred to as coenzymes. Cofactors may either be bound tightly to active sites or bind loosely with the substrate. [GOC:ai]	GO:0051186	14409	873	cofactor metabolic process	5459	393	0.00194581	5.27922e-06
A process that results in the biosynthesis of constituent macromolecules, assembly, arrangement of constituent parts, or disassembly of a cell wall. [GOC:mah]	GO:0071554	17511	615	cell wall organization or biogenesis	6706	285	0.00667882	2.09816e-05
The chemical reactions and pathways resulting in the breakdown of lipids, compounds soluble in an organic solvent but not, or sparingly, in an aqueous solvent. [GOC:go_curators]	GO:0016042	318	252	lipid catabolic process	120	109	0.00976461	3.34643e-05
The chemical reactions and pathways involving flavonoids, a group of water-soluble phenolic derivatives containing a flavan skeleton including flavones, flavonols and flavanoids, and anthocyanins. [GOC:tair_curators, ISBN:0198547684]	GO:0009812	15219	224	flavonoid metabolic process	5728	114	0.00976461	3.23359e-05
The process in which a mitochondrial genes sequence is converted into a mature gene product or products (proteins or RNA). This includes the production of an RNA transcript as well as any processing to produce a mature RNA product or an mRNA or circRNA (for protein-coding genes) and the translation of that mRNA or circRNA into protein. Protein maturation is included when required to form an activ…	GO:0140053	4335	42	mitochondrial gene expression	1562	28	0.0132161	4.90672e-05
The entirety of a process in which information is transmitted within a biological system. This process begins with an active signal and ends when a cellular response has been triggered. [GOC:mtg_signal, GOC:mtg_signaling_feb11, GOC:signaling]	GO:0023052	24363	2279	signaling	9507	975	0.016933	6.5285e-05
Any process that results in a change in state or activity of a cell or an organism (in terms of movement, secretion, enzyme production, gene expression, etc.) as a result of a toxic stimulus. [GOC:lr]	GO:0009636	1772	322	response to toxic substance	724	162	0.0224144	9.60205e-05
The chemical reactions and pathways resulting in the breakdown of organic cyclic compound. [GOC:TermGenie]	GO:1901361	658	368	organic cyclic compound catabolic process	248	162	0.0231662	0.000102549
Reactions, triggered in response to the presence of a foreign body or the occurrence of an injury, which result in restriction of damage to the organism attacked or prevention/recovery from the infection caused by the attack. [GOC:go_curators]	GO:0006952	2709	1088	defense response	1150	509	0.024114	0.000110188
Any process that modulates the levels of hormone within an organism or a tissue. A hormone is any substance formed in very small amounts in one specialized organ or group of cells and carried (sometimes in the bloodstream) to another organ or group of cells in the same organism, upon which it has a specific regulatory action. [GOC:BHF, GOC:dph, GOC:tb]	GO:0010817	1079	256	regulation of hormone levels	419	125	0.0254369	0.00012713
The chemical reactions and pathways resulting in the breakdown of substances, carried out by individual cells. [GOC:jl]	GO:0044248	2109	1853	cellular catabolic process	840	765	0.0254369	0.000125975
Any process involved in the maintenance of an internal steady state of copper ions within an organism or cell. [GOC:ai, GOC:jid, GOC:mah]	GO:0055070	93	14	copper ion homeostasis	31	11	0.0421574	0.000234776

### Sheet: Intersection_enrDEGs_ZE_notSE_g
def	id	mpat	mt	name	namespace	npat	nt	padj	pval
The chemical reactions and pathways resulting in the formation of substances; typically the energy-requiring part of metabolism in which simpler substances are transformed into more complex ones. [GOC:curators, ISBN:0198547684]	GO:0009058	18489	6553	biosynthetic process	BP	1245	505	0.0346682	5.96699e-05
The process in which a genes sequence is converted into a mature gene product or products (proteins or RNA). This includes the production of an RNA transcript as well as any processing to produce a mature RNA product or an mRNA or circRNA (for protein-coding genes) and the translation of that mRNA or circRNA into protein. Protein maturation is included when required to form an active form of a pr…	GO:0010467	11142	4335	gene expression	BP	813	368	0.0371703	7.31159e-05
