## Supplementary material for "A transcriptome atlas of zygotic and somatic embryogenesis in Norway spruce": Table S4

### Sheet: Legend
Sheet 1 contains classification of whether a set of genes known to be important during embryogenesis in Arabidopsis thaliana or from previous literature were differentially expressed during zygotic or somatic embryogenesis. In the column headers Z refers to zygotic embryogensis and SE refers to somatic embryogenesis. FG refers to femake gametophyte. BestDiamondAT refers to the best (most sequence…

### Sheet: Sheet1
Gene name	ID	bestDiamondAT	process	any SE stage	any ZE stage any tissue	any Seed stage	any FMG stage	any Zem stage	Z1-Z2	Z2-Z3	Z3-Z4FG	Z4FG-Z5FG	Z5FG-Z6FG	Z6GF-Z7FG	Z7FG-Z8FG	Z8FG-Z9FG	Z3-Z4Zem	Z4-Z5Zem	Z5-Z6Zem	Z6-Z7Zem	Z7-Z8Zem	Z8-Z9Zem	SE1-SE2	SE2-SE3	SE3-SE4	SE4-SE5	SE5-SE6	SE6-SE7	SE7-SE8	Reference
BBM	MA_86195g0010	AT3G20840	SE_INITITATION	TRUE	TRUE	FALSE	FALSE	TRUE	FALSE	FALSE	FALSE	FALSE	FALSE	FALSE	FALSE	FALSE	TRUE	FALSE	FALSE	FALSE	FALSE	FALSE	FALSE	FALSE	TRUE	FALSE	FALSE	TRUE	TRUE	Ranade, S.S. and Egertsdotter, U. (2021) Correction to: In silico characterization of putative gene homologues involved in somatic embryogenesis suggests that some conifer species may lack LEC2, one of the key regulators of initiation of the process (BMC Genomics, (2021), 22, 1, (392), 10.1186/s12864-021-07718-8). BMC Genomics, 22, 1–16.
BBM	MA_98095g0010	NA	SE_INITITATION	TRUE	TRUE	FALSE	FALSE	TRUE	FALSE	FALSE	FALSE	FALSE	FALSE	FALSE	FALSE	FALSE	TRUE	FALSE	FALSE	FALSE	FALSE	FALSE	FALSE	TRUE	TRUE	FALSE	FALSE	TRUE	FALSE	Ranade, S.S. and Egertsdotter, U. (2021) Correction to: In silico characterization of putative gene homologues involved in somatic embryogenesis suggests that some conifer species may lack LEC2, one of the key regulators of initiation of the process (BMC Genomics, (2021), 22, 1, (392), 10.1186/s12864-021-07718-8). BMC Genomics, 22, 1–16.
BBM	MA_121578g0010	AT4G37750	SE_INITITATION	TRUE	TRUE	FALSE	FALSE	TRUE	FALSE	FALSE	FALSE	FALSE	FALSE	FALSE	FALSE	FALSE	TRUE	FALSE	FALSE	FALSE	FALSE	FALSE	TRUE	TRUE	TRUE	FALSE	FALSE	TRUE	TRUE	Ranade, S.S. and Egertsdotter, U. (2021) Correction to: In silico characterization of putative gene homologues involved in somatic embryogenesis suggests that some conifer species may lack LEC2, one of the key regulators of initiation of the process (BMC Genomics, (2021), 22, 1, (392), 10.1186/s12864-021-07718-8). BMC Genomics, 22, 1–16.
LEC	MA_903853g0010	AT5G47670	SE_INITITATION	TRUE	TRUE	FALSE	TRUE	TRUE	FALSE	FALSE	FALSE	FALSE	FALSE	TRUE	FALSE	FALSE	TRUE	FALSE	FALSE	FALSE	FALSE	FALSE	FALSE	TRUE	TRUE	FALSE	FALSE	FALSE	FALSE	Ranade, S.S. and Egertsdotter, U. (2021) Correction to: In silico characterization of putative gene homologues involved in somatic embryogenesis suggests that some conifer species may lack LEC2, one of the key regulators of initiation of the process (BMC Genomics, (2021), 22, 1, (392), 10.1186/s12864-021-07718-8). BMC Genomics, 22, 1–16.
LEC	MA_52791g0010	AT5G47670	SE_INITITATION	TRUE	TRUE	FALSE	TRUE	TRUE	FALSE	FALSE	FALSE	FALSE	FALSE	TRUE	FALSE	FALSE	TRUE	FALSE	FALSE	TRUE	FALSE	FALSE	TRUE	TRUE	FALSE	FALSE	TRUE	TRUE	FALSE	Ranade, S.S. and Egertsdotter, U. (2021) Correction to: In silico characterization of putative gene homologues involved in somatic embryogenesis suggests that some conifer species may lack LEC2, one of the key regulators of initiation of the process (BMC Genomics, (2021), 22, 1, (392), 10.1186/s12864-021-07718-8). BMC Genomics, 22, 1–16.
FUS3	MA_216909g0010	AT3G24650	SE_INITITATION	FALSE	TRUE	FALSE	FALSE	TRUE	FALSE	FALSE	FALSE	FALSE	FALSE	FALSE	FALSE	FALSE	TRUE	TRUE	FALSE	FALSE	FALSE	FALSE	FALSE	FALSE	FALSE	FALSE	FALSE	FALSE	FALSE	Ranade, S.S. and Egertsdotter, U. (2021) Correction to: In silico characterization of putative gene homologues involved in somatic embryogenesis suggests that some conifer species may lack LEC2, one of the key regulators of initiation of the process (BMC Genomics, (2021), 22, 1, (392), 10.1186/s12864-021-07718-8). BMC Genomics, 22, 1–16.
FUS4	MA_68722g0010	AT3G26790	SE_INITITATION	FALSE	FALSE	FALSE	FALSE	FALSE	FALSE	FALSE	FALSE	FALSE	FALSE	FALSE	FALSE	FALSE	FALSE	FALSE	FALSE	FALSE	FALSE	FALSE	FALSE	FALSE	FALSE	FALSE	FALSE	FALSE	FALSE	Ranade, S.S. and Egertsdotter, U. (2021) Correction to: In silico characterization of putative gene homologues involved in somatic embryogenesis suggests that some conifer species may lack LEC2, one of the key regulators of initiation of the process (BMC Genomics, (2021), 22, 1, (392), 10.1186/s12864-021-07718-8). BMC Genomics, 22, 1–16.
FUS5	MA_147422g0010	AT3G26790	SE_INITITATION	FALSE	FALSE	FALSE	FALSE	FALSE	FALSE	FALSE	FALSE	FALSE	FALSE	FALSE	FALSE	FALSE	FALSE	FALSE	FALSE	FALSE	FALSE	FALSE	FALSE	FALSE	FALSE	FALSE	FALSE	FALSE	FALSE	Ranade, S.S. and Egertsdotter, U. (2021) Correction to: In silico characterization of putative gene homologues involved in somatic embryogenesis suggests that some conifer species may lack LEC2, one of the key regulators of initiation of the process (BMC Genomics, (2021), 22, 1, (392), 10.1186/s12864-021-07718-8). BMC Genomics, 22, 1–16.
FUS6	MA_823242g0010	AT3G26790	SE_INITITATION	TRUE	TRUE	FALSE	FALSE	TRUE	FALSE	FALSE	FALSE	FALSE	FALSE	FALSE	FALSE	FALSE	FALSE	FALSE	FALSE	TRUE	FALSE	FALSE	FALSE	TRUE	FALSE	FALSE	FALSE	TRUE	FALSE	Ranade, S.S. and Egertsdotter, U. (2021) Correction to: In silico characterization of putative gene homologues involved in somatic embryogenesis suggests that some conifer species may lack LEC2, one of the key regulators of initiation of the process (BMC Genomics, (2021), 22, 1, (392), 10.1186/s12864-021-07718-8). BMC Genomics, 22, 1–16.
VP1	MA_66505g0010	NA	SE_INITITATION	TRUE	TRUE	TRUE	TRUE	TRUE	FALSE	TRUE	FALSE	FALSE	TRUE	TRUE	FALSE	FALSE	TRUE	FALSE	FALSE	TRUE	FALSE	FALSE	TRUE	TRUE	FALSE	TRUE	FALSE	TRUE	TRUE	Ranade, S.S. and Egertsdotter, U. (2021) Correction to: In silico characterization of putative gene homologues involved in somatic embryogenesis suggests that some conifer species may lack LEC2, one of the key regulators of initiation of the process (BMC Genomics, (2021), 22, 1, (392), 10.1186/s12864-021-07718-8). BMC Genomics, 22, 1–16.
VP2	MA_66505g0020	AT3G24650	SE_INITITATION	TRUE	TRUE	TRUE	TRUE	TRUE	FALSE	TRUE	FALSE	FALSE	TRUE	TRUE	FALSE	FALSE	TRUE	FALSE	FALSE	TRUE	FALSE	FALSE	TRUE	TRUE	FALSE	TRUE	FALSE	TRUE	TRUE	Ranade, S.S. and Egertsdotter, U. (2021) Correction to: In silico characterization of putative gene homologues involved in somatic embryogenesis suggests that some conifer species may lack LEC2, one of the key regulators of initiation of the process (BMC Genomics, (2021), 22, 1, (392), 10.1186/s12864-021-07718-8). BMC Genomics, 22, 1–16.
SERK	MA_104203g0010	AT1G71830	SE_INITITATION	TRUE	TRUE	FALSE	FALSE	TRUE	FALSE	FALSE	FALSE	FALSE	FALSE	FALSE	FALSE	FALSE	FALSE	FALSE	TRUE	FALSE	FALSE	FALSE	FALSE	FALSE	FALSE	FALSE	FALSE	FALSE	TRUE	Ranade, S.S. and Egertsdotter, U. (2021) Correction to: In silico characterization of putative gene homologues involved in somatic embryogenesis suggests that some conifer species may lack LEC2, one of the key regulators of initiation of the process (BMC Genomics, (2021), 22, 1, (392), 10.1186/s12864-021-07718-8). BMC Genomics, 22, 1–16.
SERK	MA_10428962g0010	NA	SE_INITITATION	TRUE	TRUE	FALSE	TRUE	FALSE	FALSE	FALSE	FALSE	FALSE	FALSE	TRUE	FALSE	FALSE	FALSE	FALSE	FALSE	FALSE	FALSE	FALSE	FALSE	FALSE	TRUE	FALSE	TRUE	FALSE	FALSE	Ranade, S.S. and Egertsdotter, U. (2021) Correction to: In silico characterization of putative gene homologues involved in somatic embryogenesis suggests that some conifer species may lack LEC2, one of the key regulators of initiation of the process (BMC Genomics, (2021), 22, 1, (392), 10.1186/s12864-021-07718-8). BMC Genomics, 22, 1–16.
EMB	MA_196219g0010	AT5G57390	SE_INITITATION	TRUE	TRUE	FALSE	FALSE	TRUE	FALSE	FALSE	FALSE	FALSE	FALSE	FALSE	FALSE	FALSE	TRUE	FALSE	FALSE	FALSE	FALSE	FALSE	FALSE	TRUE	TRUE	TRUE	TRUE	FALSE	FALSE	Ranade, S.S. and Egertsdotter, U. (2021) Correction to: In silico characterization of putative gene homologues involved in somatic embryogenesis suggests that some conifer species may lack LEC2, one of the key regulators of initiation of the process (BMC Genomics, (2021), 22, 1, (392), 10.1186/s12864-021-07718-8). BMC Genomics, 22, 1–16.
WOX2	MA_8832398g0010	AT5G59340	SE_INITITATION	FALSE	FALSE	FALSE	FALSE	FALSE	FALSE	FALSE	FALSE	FALSE	FALSE	FALSE	FALSE	FALSE	FALSE	FALSE	FALSE	FALSE	FALSE	FALSE	FALSE	FALSE	FALSE	FALSE	FALSE	FALSE	FALSE	Ranade, S.S. and Egertsdotter, U. (2021) Correction to: In silico characterization of putative gene homologues involved in somatic embryogenesis suggests that some conifer species may lack LEC2, one of the key regulators of initiation of the process (BMC Genomics, (2021), 22, 1, (392), 10.1186/s12864-021-07718-8). BMC Genomics, 22, 1–16.
WOX3	MA_42637g0010	AT5G59340	SE_INITITATION	FALSE	FALSE	FALSE	FALSE	FALSE	FALSE	FALSE	FALSE	FALSE	FALSE	FALSE	FALSE	FALSE	FALSE	FALSE	FALSE	FALSE	FALSE	FALSE	FALSE	FALSE	FALSE	FALSE	FALSE	FALSE	FALSE	Ranade, S.S. and Egertsdotter, U. (2021) Correction to: In silico characterization of putative gene homologues involved in somatic embryogenesis suggests that some conifer species may lack LEC2, one of the key regulators of initiation of the process (BMC Genomics, (2021), 22, 1, (392), 10.1186/s12864-021-07718-8). BMC Genomics, 22, 1–16.
PICKLE	MA_8990972g0010	AT2G25170	SE_INITITATION	TRUE	FALSE	FALSE	FALSE	FALSE	FALSE	FALSE	FALSE	FALSE	FALSE	FALSE	FALSE	FALSE	FALSE	FALSE	FALSE	FALSE	FALSE	FALSE	FALSE	FALSE	FALSE	FALSE	FALSE	TRUE	FALSE	Ranade, S.S. and Egertsdotter, U. (2021) Correction to: In silico characterization of putative gene homologues involved in somatic embryogenesis suggests that some conifer species may lack LEC2, one of the key regulators of initiation of the process (BMC Genomics, (2021), 22, 1, (392), 10.1186/s12864-021-07718-8). BMC Genomics, 22, 1–16.
PICKLE	MA_8227330g0010	AT2G25170	SE_INITITATION	FALSE	FALSE	FALSE	FALSE	FALSE	FALSE	FALSE	FALSE	FALSE	FALSE	FALSE	FALSE	FALSE	FALSE	FALSE	FALSE	FALSE	FALSE	FALSE	FALSE	FALSE	FALSE	FALSE	FALSE	FALSE	FALSE	Ranade, S.S. and Egertsdotter, U. (2021) Correction to: In silico characterization of putative gene homologues involved in somatic embryogenesis suggests that some conifer species may lack LEC2, one of the key regulators of initiation of the process (BMC Genomics, (2021), 22, 1, (392), 10.1186/s12864-021-07718-8). BMC Genomics, 22, 1–16.
PICKLE	MA_10429361g0010	AT2G13370	SE_INITITATION	TRUE	FALSE	FALSE	FALSE	FALSE	FALSE	FALSE	FALSE	FALSE	FALSE	FALSE	FALSE	FALSE	FALSE	FALSE	FALSE	FALSE	FALSE	FALSE	FALSE	TRUE	TRUE	FALSE	FALSE	FALSE	FALSE	Ranade, S.S. and Egertsdotter, U. (2021) Correction to: In silico characterization of putative gene homologues involved in somatic embryogenesis suggests that some conifer species may lack LEC2, one of the key regulators of initiation of the process (BMC Genomics, (2021), 22, 1, (392), 10.1186/s12864-021-07718-8). BMC Genomics, 22, 1–16.
VAL	MA_10434655g0010	AT4G32010	SE_INITITATION	TRUE	TRUE	TRUE	TRUE	TRUE	FALSE	TRUE	FALSE	FALSE	TRUE	TRUE	FALSE	FALSE	TRUE	FALSE	FALSE	FALSE	FALSE	FALSE	TRUE	TRUE	FALSE	FALSE	TRUE	TRUE	FALSE	Ranade, S.S. and Egertsdotter, U. (2021) Correction to: In silico characterization of putative gene homologues involved in somatic embryogenesis suggests that some conifer species may lack LEC2, one of the key regulators of initiation of the process (BMC Genomics, (2021), 22, 1, (392), 10.1186/s12864-021-07718-8). BMC Genomics, 22, 1–16.
VAL	MA_10432909g0020	AT4G32010	SE_INITITATION	TRUE	TRUE	FALSE	TRUE	TRUE	FALSE	FALSE	FALSE	FALSE	FALSE	TRUE	FALSE	FALSE	FALSE	FALSE	FALSE	TRUE	FALSE	FALSE	FALSE	TRUE	FALSE	FALSE	FALSE	FALSE	FALSE	Ranade, S.S. and Egertsdotter, U. (2021) Correction to: In silico characterization of putative gene homologues involved in somatic embryogenesis suggests that some conifer species may lack LEC2, one of the key regulators of initiation of the process (BMC Genomics, (2021), 22, 1, (392), 10.1186/s12864-021-07718-8). BMC Genomics, 22, 1–16.
VAL	MA_119006g0010	AT2G30470	SE_INITITATION	FALSE	TRUE	FALSE	TRUE	TRUE	FALSE	FALSE	FALSE	FALSE	FALSE	TRUE	FALSE	FALSE	FALSE	FALSE	FALSE	TRUE	FALSE	FALSE	FALSE	FALSE	FALSE	FALSE	FALSE	FALSE	FALSE	Ranade, S.S. and Egertsdotter, U. (2021) Correction to: In silico characterization of putative gene homologues involved in somatic embryogenesis suggests that some conifer species may lack LEC2, one of the key regulators of initiation of the process (BMC Genomics, (2021), 22, 1, (392), 10.1186/s12864-021-07718-8). BMC Genomics, 22, 1–16.
VAL	MA_95218g0010	AT4G32010	SE_INITITATION	TRUE	FALSE	FALSE	FALSE	FALSE	FALSE	FALSE	FALSE	FALSE	FALSE	FALSE	FALSE	FALSE	FALSE	FALSE	FALSE	FALSE	FALSE	FALSE	FALSE	FALSE	FALSE	FALSE	FALSE	TRUE	FALSE	Ranade, S.S. and Egertsdotter, U. (2021) Correction to: In silico characterization of putative gene homologues involved in somatic embryogenesis suggests that some conifer species may lack LEC2, one of the key regulators of initiation of the process (BMC Genomics, (2021), 22, 1, (392), 10.1186/s12864-021-07718-8). BMC Genomics, 22, 1–16.
Adenosine kinase (ADK)	MA_10431854g0020	AT2G37250	DESICCATION	TRUE	FALSE	FALSE	FALSE	FALSE	FALSE	FALSE	FALSE	FALSE	FALSE	FALSE	FALSE	FALSE	FALSE	FALSE	FALSE	FALSE	FALSE	FALSE	FALSE	TRUE	TRUE	FALSE	TRUE	FALSE	FALSE	Teyssier, C., Maury, S., Beaufour, M., et al. (2014) In search of markers for somatic embryo maturation in hybrid larch (Larix × eurolepis): Global DNA methylation and proteomic analyses. Physiol. Plant., 150, 271–291.
Adenosine kinase (ADK)	MA_255g0010	AT5G03300	DESICCATION	TRUE	TRUE	FALSE	TRUE	TRUE	FALSE	FALSE	FALSE	FALSE	FALSE	TRUE	FALSE	FALSE	FALSE	FALSE	FALSE	TRUE	FALSE	FALSE	FALSE	FALSE	FALSE	FALSE	TRUE	TRUE	FALSE	Teyssier, C., Maury, S., Beaufour, M., et al. (2014) In search of markers for somatic embryo maturation in hybrid larch (Larix × eurolepis): Global DNA methylation and proteomic analyses. Physiol. Plant., 150, 271–291.
Aldose Reductase (ALR)	MA_10429533g0010	AT5G01670	DESICCATION	TRUE	TRUE	TRUE	FALSE	TRUE	FALSE	TRUE	FALSE	FALSE	FALSE	FALSE	FALSE	FALSE	FALSE	FALSE	FALSE	TRUE	FALSE	FALSE	FALSE	TRUE	TRUE	FALSE	TRUE	TRUE	TRUE	Teyssier, C., Maury, S., Beaufour, M., et al. (2014) In search of markers for somatic embryo maturation in hybrid larch (Larix × eurolepis): Global DNA methylation and proteomic analyses. Physiol. Plant., 150, 271–291.
6-phosphogluconate dehydrogenase (PGD)	MA_113269g0010	AT3G02360	DESICCATION	FALSE	TRUE	FALSE	TRUE	FALSE	FALSE	FALSE	FALSE	FALSE	TRUE	FALSE	FALSE	FALSE	FALSE	FALSE	FALSE	FALSE	FALSE	FALSE	FALSE	FALSE	FALSE	FALSE	FALSE	FALSE	FALSE	Teyssier, C., Maury, S., Beaufour, M., et al. (2014) In search of markers for somatic embryo maturation in hybrid larch (Larix × eurolepis): Global DNA methylation and proteomic analyses. Physiol. Plant., 150, 271–291.
6-phosphogluconate dehydrogenase (PGD)	MA_166600g0010	AT1G64190	DESICCATION	TRUE	TRUE	FALSE	TRUE	TRUE	FALSE	FALSE	FALSE	FALSE	FALSE	TRUE	FALSE	FALSE	TRUE	FALSE	FALSE	FALSE	FALSE	FALSE	FALSE	TRUE	FALSE	FALSE	TRUE	FALSE	FALSE	Teyssier, C., Maury, S., Beaufour, M., et al. (2014) In search of markers for somatic embryo maturation in hybrid larch (Larix × eurolepis): Global DNA methylation and proteomic analyses. Physiol. Plant., 150, 271–291.
6-phosphogluconate dehydrogenase (PGD)	MA_10163020g0010	AT1G64190	DESICCATION	TRUE	TRUE	FALSE	FALSE	TRUE	FALSE	FALSE	FALSE	FALSE	FALSE	FALSE	FALSE	FALSE	FALSE	FALSE	FALSE	TRUE	FALSE	FALSE	FALSE	TRUE	FALSE	FALSE	TRUE	TRUE	FALSE	Teyssier, C., Maury, S., Beaufour, M., et al. (2014) In search of markers for somatic embryo maturation in hybrid larch (Larix × eurolepis): Global DNA methylation and proteomic analyses. Physiol. Plant., 150, 271–291.
S-adenosylmethionine (SAM) synthase	MA_197296g0010	AT3G17390	DESICCATION	TRUE	TRUE	FALSE	TRUE	FALSE	FALSE	FALSE	FALSE	FALSE	FALSE	TRUE	FALSE	FALSE	FALSE	FALSE	FALSE	FALSE	FALSE	FALSE	FALSE	TRUE	FALSE	TRUE	TRUE	TRUE	FALSE	Teyssier, C., Maury, S., Beaufour, M., et al. (2014) In search of markers for somatic embryo maturation in hybrid larch (Larix × eurolepis): Global DNA methylation and proteomic analyses. Physiol. Plant., 150, 271–291.
S-adenosylmethionine (SAM) synthase	MA_58651g0010	AT3G17390	DESICCATION	TRUE	TRUE	FALSE	TRUE	TRUE	FALSE	FALSE	FALSE	FALSE	FALSE	TRUE	FALSE	FALSE	FALSE	FALSE	FALSE	TRUE	FALSE	FALSE	FALSE	TRUE	FALSE	FALSE	FALSE	TRUE	FALSE	Teyssier, C., Maury, S., Beaufour, M., et al. (2014) In search of markers for somatic embryo maturation in hybrid larch (Larix × eurolepis): Global DNA methylation and proteomic analyses. Physiol. Plant., 150, 271–291.
S-adenosylmethionine (SAM) synthase	MA_10435775g0010	NA	DESICCATION	TRUE	FALSE	FALSE	FALSE	FALSE	FALSE	FALSE	FALSE	FALSE	FALSE	FALSE	FALSE	FALSE	FALSE	FALSE	FALSE	FALSE	FALSE	FALSE	TRUE	FALSE	FALSE	TRUE	FALSE	TRUE	FALSE	Teyssier, C., Maury, S., Beaufour, M., et al. (2014) In search of markers for somatic embryo maturation in hybrid larch (Larix × eurolepis): Global DNA methylation and proteomic analyses. Physiol. Plant., 150, 271–291.
S-adenosylmethionine (SAM) synthase	MA_141759g0010	AT2G36880	DESICCATION	TRUE	TRUE	FALSE	TRUE	TRUE	FALSE	FALSE	FALSE	FALSE	FALSE	TRUE	FALSE	FALSE	FALSE	FALSE	FALSE	TRUE	FALSE	FALSE	FALSE	FALSE	FALSE	FALSE	TRUE	TRUE	FALSE	Teyssier, C., Maury, S., Beaufour, M., et al. (2014) In search of markers for somatic embryo maturation in hybrid larch (Larix × eurolepis): Global DNA methylation and proteomic analyses. Physiol. Plant., 150, 271–291.
Glutamine synthetase (GLN)	MA_15508g0010	AT5G37600	NITROGEN	TRUE	TRUE	TRUE	TRUE	FALSE	TRUE	FALSE	TRUE	FALSE	FALSE	TRUE	FALSE	FALSE	FALSE	FALSE	FALSE	FALSE	FALSE	FALSE	FALSE	TRUE	TRUE	FALSE	TRUE	TRUE	FALSE	Llebrés, M.T., Avila, C., Cánovas, F.M. and Klimaszewska, K. (2018) Root growth of somatic plants of hybrid Pinus strobus (L.) and P. wallichiana (A. B. Jacks.) is affected by the nitrogen composition of the somatic embryo germination medium. Trees - Struct. Funct., 32, 371–381. Available at: http://dx.doi.org/10.1007/s00468-017-1635-2.
Glutamine synthetase (GLN)	MA_9199701g0010	AT3G17820	NITROGEN	TRUE	TRUE	FALSE	FALSE	TRUE	FALSE	FALSE	FALSE	FALSE	FALSE	FALSE	FALSE	FALSE	FALSE	FALSE	FALSE	TRUE	FALSE	FALSE	FALSE	TRUE	TRUE	TRUE	FALSE	TRUE	TRUE	Llebrés, M.T., Avila, C., Cánovas, F.M. and Klimaszewska, K. (2018) Root growth of somatic plants of hybrid Pinus strobus (L.) and P. wallichiana (A. B. Jacks.) is affected by the nitrogen composition of the somatic embryo germination medium. Trees - Struct. Funct., 32, 371–381. Available at: http://dx.doi.org/10.1007/s00468-017-1635-2.
Glutamine synthetase (GLN)	MA_39847g0010	AT5G37600	NITROGEN	TRUE	TRUE	TRUE	TRUE	TRUE	TRUE	FALSE	TRUE	FALSE	TRUE	TRUE	FALSE	FALSE	TRUE	TRUE	FALSE	FALSE	FALSE	FALSE	FALSE	TRUE	FALSE	FALSE	FALSE	TRUE	TRUE	Llebrés, M.T., Avila, C., Cánovas, F.M. and Klimaszewska, K. (2018) Root growth of somatic plants of hybrid Pinus strobus (L.) and P. wallichiana (A. B. Jacks.) is affected by the nitrogen composition of the somatic embryo germination medium. Trees - Struct. Funct., 32, 371–381. Available at: http://dx.doi.org/10.1007/s00468-017-1635-2.
Asparagine synthetase (ASN)	MA_10428957g0010	AT5G65010	NITROGEN	TRUE	TRUE	FALSE	FALSE	TRUE	FALSE	FALSE	FALSE	FALSE	FALSE	FALSE	FALSE	FALSE	FALSE	TRUE	FALSE	FALSE	FALSE	FALSE	FALSE	FALSE	FALSE	TRUE	TRUE	TRUE	FALSE	Llebrés, M.T., Avila, C., Cánovas, F.M. and Klimaszewska, K. (2018) Root growth of somatic plants of hybrid Pinus strobus (L.) and P. wallichiana (A. B. Jacks.) is affected by the nitrogen composition of the somatic embryo germination medium. Trees - Struct. Funct., 32, 371–381. Available at: http://dx.doi.org/10.1007/s00468-017-1635-2.
Asparagine synthetase (ASN)	MA_10436994g0010	NA	NITROGEN	TRUE	TRUE	FALSE	FALSE	TRUE	FALSE	FALSE	FALSE	FALSE	FALSE	FALSE	FALSE	FALSE	FALSE	FALSE	TRUE	FALSE	FALSE	FALSE	FALSE	FALSE	FALSE	FALSE	TRUE	FALSE	FALSE	Llebrés, M.T., Avila, C., Cánovas, F.M. and Klimaszewska, K. (2018) Root growth of somatic plants of hybrid Pinus strobus (L.) and P. wallichiana (A. B. Jacks.) is affected by the nitrogen composition of the somatic embryo germination medium. Trees - Struct. Funct., 32, 371–381. Available at: http://dx.doi.org/10.1007/s00468-017-1635-2.
Asparagine synthetase (ASN)	MA_117784g0010	AT3G47340	NITROGEN	TRUE	TRUE	TRUE	FALSE	FALSE	FALSE	TRUE	FALSE	FALSE	FALSE	FALSE	FALSE	FALSE	FALSE	FALSE	FALSE	FALSE	FALSE	FALSE	FALSE	TRUE	FALSE	FALSE	FALSE	TRUE	TRUE	Llebrés, M.T., Avila, C., Cánovas, F.M. and Klimaszewska, K. (2018) Root growth of somatic plants of hybrid Pinus strobus (L.) and P. wallichiana (A. B. Jacks.) is affected by the nitrogen composition of the somatic embryo germination medium. Trees - Struct. Funct., 32, 371–381. Available at: http://dx.doi.org/10.1007/s00468-017-1635-2.
Asparagine synthetase (ASN)	MA_808776g0010	AT5G10240	NITROGEN	TRUE	TRUE	FALSE	FALSE	TRUE	FALSE	FALSE	FALSE	FALSE	FALSE	FALSE	FALSE	FALSE	TRUE	TRUE	TRUE	FALSE	FALSE	FALSE	FALSE	FALSE	FALSE	FALSE	TRUE	FALSE	FALSE	Llebrés, M.T., Avila, C., Cánovas, F.M. and Klimaszewska, K. (2018) Root growth of somatic plants of hybrid Pinus strobus (L.) and P. wallichiana (A. B. Jacks.) is affected by the nitrogen composition of the somatic embryo germination medium. Trees - Struct. Funct., 32, 371–381. Available at: http://dx.doi.org/10.1007/s00468-017-1635-2.
N-acetylglutamate synthase (NAGS)	MA_8273259g0010	AT4G37670	NITROGEN	TRUE	FALSE	FALSE	FALSE	FALSE	FALSE	FALSE	FALSE	FALSE	FALSE	FALSE	FALSE	FALSE	FALSE	FALSE	FALSE	FALSE	FALSE	FALSE	FALSE	FALSE	TRUE	FALSE	TRUE	TRUE	FALSE	Llebrés, María Teresa, Pascual, M.B., Debille, S., Trontin, J.F., Harvengt, L., Avila, C. and Cánovas, F.M. (2018) The role of arginine metabolic pathway during embryogenesis and germination in maritime pine (Pinus pinaster Ait.). Tree Physiol., 38, 471–484.
N-acetylglutamate synthase (NAGS)	MA_10087005g0010	AT4G37670	NITROGEN	TRUE	TRUE	TRUE	FALSE	FALSE	TRUE	FALSE	FALSE	FALSE	FALSE	FALSE	FALSE	FALSE	FALSE	FALSE	FALSE	FALSE	FALSE	FALSE	FALSE	FALSE	TRUE	FALSE	TRUE	TRUE	FALSE	Llebrés, María Teresa, Pascual, M.B., Debille, S., Trontin, J.F., Harvengt, L., Avila, C. and Cánovas, F.M. (2018) The role of arginine metabolic pathway during embryogenesis and germination in maritime pine (Pinus pinaster Ait.). Tree Physiol., 38, 471–484.
N-acetylglutamate synthase (NAGS)	MA_10431301g0020	AT4G37670	NITROGEN	TRUE	TRUE	FALSE	TRUE	TRUE	FALSE	FALSE	TRUE	FALSE	FALSE	FALSE	FALSE	FALSE	TRUE	FALSE	FALSE	TRUE	FALSE	FALSE	FALSE	FALSE	TRUE	FALSE	TRUE	TRUE	FALSE	Llebrés, María Teresa, Pascual, M.B., Debille, S., Trontin, J.F., Harvengt, L., Avila, C. and Cánovas, F.M. (2018) The role of arginine metabolic pathway during embryogenesis and germination in maritime pine (Pinus pinaster Ait.). Tree Physiol., 38, 471–484.
N-acetylglutamate synthase (NAGS)	MA_176924g0010	NA	NITROGEN	TRUE	TRUE	TRUE	FALSE	FALSE	TRUE	FALSE	FALSE	FALSE	FALSE	FALSE	FALSE	FALSE	FALSE	FALSE	FALSE	FALSE	FALSE	FALSE	FALSE	FALSE	TRUE	FALSE	TRUE	TRUE	FALSE	Llebrés, María Teresa, Pascual, M.B., Debille, S., Trontin, J.F., Harvengt, L., Avila, C. and Cánovas, F.M. (2018) The role of arginine metabolic pathway during embryogenesis and germination in maritime pine (Pinus pinaster Ait.). Tree Physiol., 38, 471–484.
N-acetylglutamate kinase (NAGK)	MA_623831g0010	AT3G57560	NITROGEN	TRUE	TRUE	FALSE	TRUE	FALSE	FALSE	FALSE	FALSE	FALSE	TRUE	FALSE	FALSE	FALSE	FALSE	FALSE	FALSE	FALSE	FALSE	FALSE	FALSE	FALSE	FALSE	FALSE	TRUE	TRUE	FALSE	Llebrés, María Teresa, Pascual, M.B., Debille, S., Trontin, J.F., Harvengt, L., Avila, C. and Cánovas, F.M. (2018) The role of arginine metabolic pathway during embryogenesis and germination in maritime pine (Pinus pinaster Ait.). Tree Physiol., 38, 471–484.
N-acetylglutamate kinase	MA_12471g0030	AT2G19940	NITROGEN	FALSE	TRUE	FALSE	TRUE	TRUE	FALSE	FALSE	FALSE	FALSE	FALSE	TRUE	FALSE	FALSE	FALSE	TRUE	TRUE	TRUE	FALSE	FALSE	FALSE	FALSE	FALSE	FALSE	FALSE	FALSE	FALSE	Llebrés, María Teresa, Pascual, M.B., Debille, S., Trontin, J.F., Harvengt, L., Avila, C. and Cánovas, F.M. (2018) The role of arginine metabolic pathway during embryogenesis and germination in maritime pine (Pinus pinaster Ait.). Tree Physiol., 38, 471–484.
N2-acetylornithine aminotransferase	MA_102140g0010	AT1G80600	NITROGEN	TRUE	FALSE	FALSE	FALSE	FALSE	FALSE	FALSE	FALSE	FALSE	FALSE	FALSE	FALSE	FALSE	FALSE	FALSE	FALSE	FALSE	FALSE	FALSE	FALSE	FALSE	FALSE	FALSE	FALSE	TRUE	FALSE	Llebrés, María Teresa, Pascual, M.B., Debille, S., Trontin, J.F., Harvengt, L., Avila, C. and Cánovas, F.M. (2018) The role of arginine metabolic pathway during embryogenesis and germination in maritime pine (Pinus pinaster Ait.). Tree Physiol., 38, 471–484.
N2-acetylornithine aminotransferase	MA_9725777g0030	AT1G80600	NITROGEN	FALSE	FALSE	FALSE	FALSE	FALSE	FALSE	FALSE	FALSE	FALSE	FALSE	FALSE	FALSE	FALSE	FALSE	FALSE	FALSE	FALSE	FALSE	FALSE	FALSE	FALSE	FALSE	FALSE	FALSE	FALSE	FALSE	Llebrés, María Teresa, Pascual, M.B., Debille, S., Trontin, J.F., Harvengt, L., Avila, C. and Cánovas, F.M. (2018) The role of arginine metabolic pathway during embryogenesis and germination in maritime pine (Pinus pinaster Ait.). Tree Physiol., 38, 471–484.
N-acetylornithine:glutamate acetyltransferase	MA_10429954g0020	AT2G37500	NITROGEN	TRUE	TRUE	FALSE	TRUE	TRUE	FALSE	FALSE	TRUE	FALSE	FALSE	FALSE	FALSE	FALSE	FALSE	FALSE	TRUE	FALSE	FALSE	FALSE	FALSE	FALSE	FALSE	FALSE	TRUE	TRUE	FALSE	Llebrés, María Teresa, Pascual, M.B., Debille, S., Trontin, J.F., Harvengt, L., Avila, C. and Cánovas, F.M. (2018) The role of arginine metabolic pathway during embryogenesis and germination in maritime pine (Pinus pinaster Ait.). Tree Physiol., 38, 471–484.
N-acetylornithine deacetylase	MA_10437050g0010	AT4G17830	NITROGEN	TRUE	FALSE	FALSE	FALSE	FALSE	FALSE	FALSE	FALSE	FALSE	FALSE	FALSE	FALSE	FALSE	FALSE	FALSE	FALSE	FALSE	FALSE	FALSE	TRUE	TRUE	TRUE	FALSE	FALSE	TRUE	FALSE	Llebrés, María Teresa, Pascual, M.B., Debille, S., Trontin, J.F., Harvengt, L., Avila, C. and Cánovas, F.M. (2018) The role of arginine metabolic pathway during embryogenesis and germination in maritime pine (Pinus pinaster Ait.). Tree Physiol., 38, 471–484.
Carbamoyl-p synthetase small subunit	MA_135287g0010	AT3G27740	NITROGEN	TRUE	FALSE	FALSE	FALSE	FALSE	FALSE	FALSE	FALSE	FALSE	FALSE	FALSE	FALSE	FALSE	FALSE	FALSE	FALSE	FALSE	FALSE	FALSE	FALSE	FALSE	FALSE	FALSE	TRUE	FALSE	FALSE	Llebrés, María Teresa, Pascual, M.B., Debille, S., Trontin, J.F., Harvengt, L., Avila, C. and Cánovas, F.M. (2018) The role of arginine metabolic pathway during embryogenesis and germination in maritime pine (Pinus pinaster Ait.). Tree Physiol., 38, 471–484.
Carbamoyl-P synthetase large subunit	MA_10430507g0030	AT1G29900	NITROGEN	TRUE	TRUE	TRUE	FALSE	TRUE	FALSE	TRUE	FALSE	FALSE	FALSE	FALSE	FALSE	FALSE	TRUE	FALSE	FALSE	FALSE	FALSE	FALSE	FALSE	FALSE	FALSE	FALSE	FALSE	TRUE	FALSE	Llebrés, María Teresa, Pascual, M.B., Debille, S., Trontin, J.F., Harvengt, L., Avila, C. and Cánovas, F.M. (2018) The role of arginine metabolic pathway during embryogenesis and germination in maritime pine (Pinus pinaster Ait.). Tree Physiol., 38, 471–484.
Carbamoyl-P synthetase large subunit	MA_10360330g0010	AT1G29900	NITROGEN	TRUE	FALSE	FALSE	FALSE	FALSE	FALSE	FALSE	FALSE	FALSE	FALSE	FALSE	FALSE	FALSE	FALSE	FALSE	FALSE	FALSE	FALSE	FALSE	FALSE	FALSE	FALSE	FALSE	FALSE	TRUE	FALSE	Llebrés, María Teresa, Pascual, M.B., Debille, S., Trontin, J.F., Harvengt, L., Avila, C. and Cánovas, F.M. (2018) The role of arginine metabolic pathway during embryogenesis and germination in maritime pine (Pinus pinaster Ait.). Tree Physiol., 38, 471–484.
Carbamoyl-P synthetase large subunit	MA_10386237g0010	AT1G29900	NITROGEN	TRUE	FALSE	FALSE	FALSE	FALSE	FALSE	FALSE	FALSE	FALSE	FALSE	FALSE	FALSE	FALSE	FALSE	FALSE	FALSE	FALSE	FALSE	FALSE	FALSE	FALSE	FALSE	FALSE	FALSE	TRUE	FALSE	Llebrés, María Teresa, Pascual, M.B., Debille, S., Trontin, J.F., Harvengt, L., Avila, C. and Cánovas, F.M. (2018) The role of arginine metabolic pathway during embryogenesis and germination in maritime pine (Pinus pinaster Ait.). Tree Physiol., 38, 471–484.
Ornithine transcarbamoylase	MA_9968141g0010	AT1G75330	NITROGEN	TRUE	FALSE	FALSE	FALSE	FALSE	FALSE	FALSE	FALSE	FALSE	FALSE	FALSE	FALSE	FALSE	FALSE	FALSE	FALSE	FALSE	FALSE	FALSE	FALSE	FALSE	FALSE	FALSE	FALSE	TRUE	FALSE	Llebrés, María Teresa, Pascual, M.B., Debille, S., Trontin, J.F., Harvengt, L., Avila, C. and Cánovas, F.M. (2018) The role of arginine metabolic pathway during embryogenesis and germination in maritime pine (Pinus pinaster Ait.). Tree Physiol., 38, 471–484.
Ornithine transcarbamoylase	MA_35079g0010	AT1G75330	NITROGEN	TRUE	FALSE	FALSE	FALSE	FALSE	FALSE	FALSE	FALSE	FALSE	FALSE	FALSE	FALSE	FALSE	FALSE	FALSE	FALSE	FALSE	FALSE	FALSE	FALSE	FALSE	FALSE	FALSE	FALSE	FALSE	TRUE	Llebrés, María Teresa, Pascual, M.B., Debille, S., Trontin, J.F., Harvengt, L., Avila, C. and Cánovas, F.M. (2018) The role of arginine metabolic pathway during embryogenesis and germination in maritime pine (Pinus pinaster Ait.). Tree Physiol., 38, 471–484.
Ornithine transcarbamoylase	MA_1036215g0010	AT1G75330	NITROGEN	FALSE	FALSE	FALSE	FALSE	FALSE	FALSE	FALSE	FALSE	FALSE	FALSE	FALSE	FALSE	FALSE	FALSE	FALSE	FALSE	FALSE	FALSE	FALSE	FALSE	FALSE	FALSE	FALSE	FALSE	FALSE	FALSE	Llebrés, María Teresa, Pascual, M.B., Debille, S., Trontin, J.F., Harvengt, L., Avila, C. and Cánovas, F.M. (2018) The role of arginine metabolic pathway during embryogenesis and germination in maritime pine (Pinus pinaster Ait.). Tree Physiol., 38, 471–484.
Ornithine transcarbamoylase	MA_10053571g0010	NA	NITROGEN	FALSE	FALSE	FALSE	FALSE	FALSE	FALSE	FALSE	FALSE	FALSE	FALSE	FALSE	FALSE	FALSE	FALSE	FALSE	FALSE	FALSE	FALSE	FALSE	FALSE	FALSE	FALSE	FALSE	FALSE	FALSE	FALSE	Llebrés, María Teresa, Pascual, M.B., Debille, S., Trontin, J.F., Harvengt, L., Avila, C. and Cánovas, F.M. (2018) The role of arginine metabolic pathway during embryogenesis and germination in maritime pine (Pinus pinaster Ait.). Tree Physiol., 38, 471–484.
Ornithine transcarbamoylase	MA_1090407g0010	AT1G75330	NITROGEN	TRUE	FALSE	FALSE	FALSE	FALSE	FALSE	FALSE	FALSE	FALSE	FALSE	FALSE	FALSE	FALSE	FALSE	FALSE	FALSE	FALSE	FALSE	FALSE	FALSE	TRUE	FALSE	FALSE	FALSE	FALSE	FALSE	Llebrés, María Teresa, Pascual, M.B., Debille, S., Trontin, J.F., Harvengt, L., Avila, C. and Cánovas, F.M. (2018) The role of arginine metabolic pathway during embryogenesis and germination in maritime pine (Pinus pinaster Ait.). Tree Physiol., 38, 471–484.
Ornithine transcarbamoylase	MA_17729g0010	AT1G75330	NITROGEN	FALSE	FALSE	FALSE	FALSE	FALSE	FALSE	FALSE	FALSE	FALSE	FALSE	FALSE	FALSE	FALSE	FALSE	FALSE	FALSE	FALSE	FALSE	FALSE	FALSE	FALSE	FALSE	FALSE	FALSE	FALSE	FALSE	Llebrés, María Teresa, Pascual, M.B., Debille, S., Trontin, J.F., Harvengt, L., Avila, C. and Cánovas, F.M. (2018) The role of arginine metabolic pathway during embryogenesis and germination in maritime pine (Pinus pinaster Ait.). Tree Physiol., 38, 471–484.
Argininosuccinate synthetase	MA_10434917g0010	AT4G24830	NITROGEN	TRUE	TRUE	FALSE	TRUE	TRUE	FALSE	FALSE	TRUE	FALSE	FALSE	FALSE	FALSE	FALSE	FALSE	FALSE	TRUE	TRUE	FALSE	FALSE	FALSE	FALSE	FALSE	FALSE	FALSE	TRUE	FALSE	Llebrés, María Teresa, Pascual, M.B., Debille, S., Trontin, J.F., Harvengt, L., Avila, C. and Cánovas, F.M. (2018) The role of arginine metabolic pathway during embryogenesis and germination in maritime pine (Pinus pinaster Ait.). Tree Physiol., 38, 471–484.
Argininosuccinate lyase	MA_10437070g0010	AT5G10920	NITROGEN	TRUE	TRUE	FALSE	TRUE	TRUE	FALSE	FALSE	TRUE	FALSE	TRUE	TRUE	FALSE	FALSE	FALSE	FALSE	TRUE	TRUE	FALSE	FALSE	FALSE	FALSE	FALSE	FALSE	TRUE	TRUE	FALSE	Llebrés, María Teresa, Pascual, M.B., Debille, S., Trontin, J.F., Harvengt, L., Avila, C. and Cánovas, F.M. (2018) The role of arginine metabolic pathway during embryogenesis and germination in maritime pine (Pinus pinaster Ait.). Tree Physiol., 38, 471–484.
Arginase	MA_10435722g0010	AT4G08900	NITROGEN	TRUE	FALSE	FALSE	FALSE	FALSE	FALSE	FALSE	FALSE	FALSE	FALSE	FALSE	FALSE	FALSE	FALSE	FALSE	FALSE	FALSE	FALSE	FALSE	FALSE	TRUE	FALSE	FALSE	FALSE	FALSE	FALSE	Llebrés, María Teresa, Pascual, M.B., Debille, S., Trontin, J.F., Harvengt, L., Avila, C. and Cánovas, F.M. (2018) The role of arginine metabolic pathway during embryogenesis and germination in maritime pine (Pinus pinaster Ait.). Tree Physiol., 38, 471–484.
